# MitoTracer facilitates the identification of informative mitochondrial mutations for precise lineage reconstruction

**DOI:** 10.1101/2023.11.22.568285

**Authors:** Xuexin Yu, Jing Hu, Yuhao Tan, Mingyao Pan, Hongyi Zhang, Bo Li

## Abstract

Mitochondrial (MT) mutations serve as natural genetic markers for inferring clonal relationships using single cell sequencing data. However, the fundamental challenge of MT mutation-based lineage tracing is automated identification of informative MT mutations. Here, we introduced an open-source computational algorithm called “MitoTracer”, which accurately identified clonally informative MT mutations and inferred evolutionary lineage from scRNA-seq or scATAC-seq samples. We benchmarked MitoTracer using the ground-truth experimental lineage sequencing data and demonstrated its superior performance over the existing methods measured by high sensitivity and specificity. MitoTracer is compatible with multiple single cell sequencing platforms. Its application to a cancer evolution dataset revealed the genes related to primary BRAF-inhibitor resistance from scRNA-seq data of BRAF-mutated cancer cells. Overall, our work provided a valuable tool for capturing real informative MT mutations and tracing the lineages among cells.

**Teaser:** MitoTracer enables automatically and accurately discover informative mitochondrial mutations for lineage tracing.
