## Supplementary material for "MitoTracer facilitates the identification of informative mitochondrial mutations for precise lineage reconstruction": All public datasets used in this study.

### Sheet: Sheet1
Number	Paper Title	Data Accession Number	Link of dataset	Data Type	Sample Type	Celline or patient	Used in
1	Lineage Tracing in Humans Enabled by Mitochondrial Mutations and Single-Cell Genomics	PRJNA474186	https://www.ncbi.nlm.nih.gov/bioproject/PRJNA474186	ATAC-seq	Bulk	TF1	Figure 2
2	Mitochondrial variant enrichment from high-throughput single-cell RNA sequencing resolves clonal populations	PRJNA757424	https://www.ncbi.nlm.nih.gov/bioproject/PRJNA757424	MAESTER	single cell	BT142, K562	Figure 3A
3	Massively parallel single-cell mitochondrial DNA genotyping and chromatin profiling	PRJNA598170	https://www.ncbi.nlm.nih.gov/Traces/study/?query_key=2&WebEnv=MCID_623dde70a1964f7380587663&o=acc_s%3Aa	mtscATAC-seq	single cell	TF1, GM11906	Figure 3B
4	Lineage Tracing in Humans Enabled by Mitochondrial Mutations and Single-Cell Genomics	GSE115208	https://www.ncbi.nlm.nih.gov/geo/query/acc.cgi?acc=GSE115208	ATAC-seq	single cell	TF1	Figure 3C
5	Global characterization of T cells in non-small-cell lung cancer by single-cell sequencing	EGAS00001002430	https://ega-archive.org/search-results.php?query=EGAS00001002430	Smart-seq2	single cell	Lung Cancer	Figure 3D
6	Dissecting esophageal squamous-cell carcinoma ecosystem by single-cell transcriptomic analysis	PRJNA744411	https://www.ncbi.nlm.nih.gov/bioproject/PRJNA744411	10X scRNA-seq	single cell	Esophageal squamous-cell carcinoma	Figure 3E
7	Single-cell RNA-seq analysis identifies markers of resistance to targeted BRAF inhibitors in melanoma cell populations	SRP127320	https://www.ncbi.nlm.nih.gov/bioproject/PRJNA427121	Fluidigm scRNA-seq	single cell	451Lu	Figure 4
