## Supplementary material for "MitoTracer facilitates the identification of informative mitochondrial mutations for precise lineage reconstruction": The list of MT variants called by four methods.

### Sheet: Sheet1
VAF_cutoff	MitoTracer	Mquad	Sclineager
MT_10344_T-C	MT_10370_G-A	MT_1004_T-A	MT_13707_G-A
MT_10397_A-G	MT_10487_A-G	MT_1005_T-A	MT_1492_C-T
MT_10399_C-T	MT_11183_G-A	MT_10097_G-T	MT_15087_C-T
MT_10872_T-C	MT_11283_C-T	MT_10134_A-T	MT_16565_G-C
MT_11718_G-A	MT_12749_C-T	MT_10142_G-T	MT_16567_T-G
MT_12404_C-T	MT_13411_T-C	MT_10156_A-C	MT_16568_G-C
MT_12704_C-T	MT_13707_G-A	MT_10159_C-A	MT_2953_C-A
MT_12810_T-C	MT_13712_C-A	MT_10162_C-A	MT_309_T-C
MT_1437_A-G	MT_14435_C-T	MT_10165_T-A	MT_3106_N-C
MT_14765_C-T	MT_1492_C-T	MT_1018_A-C	MT_3106_N-T
MT_14782_T-C	MT_15087_C-T	MT_10182_A-C	MT_4213_G-A
MT_149_C-T	MT_2953_C-A	MT_10203_T-G	MT_5861_C-T
MT_1492_C-T	MT_308_C-T	MT_10216_A-T	MT_626_G-A
MT_15042_G-A	MT_4213_G-A	MT_10217_A-T	MT_6961_G-A
MT_15300_G-A	MT_5861_C-T	MT_10218_A-T	MT_7788_G-C
MT_15325_A-G	MT_626_G-A	MT_10220_T-A	MT_8001_C-T
MT_16128_G-A	MT_6961_G-A	MT_10228_A-T	MT_8205_G-A
MT_16188_T-C	MT_7073_G-A	MT_10231_A-T	MT_8858_C-G
MT_16222_C-T	MT_7788_G-C	MT_10232_G-T	MT_8859_A-G
MT_16296_T-C	MT_8001_C-T	MT_10233_C-A
MT_16297_T-C	MT_8205_G-A	MT_10235_A-T
MT_16565_G-C	MT_9626_G-A	MT_10239_C-A
MT_16567_T-G		MT_10240_C-A
MT_16568_G-C		MT_10242_T-A
MT_198_T-C		MT_10245_T-A
MT_262_A-G		MT_10248_T-A
MT_2705_A-G		MT_10249_A-T
MT_2953_C-A		MT_10251_T-A
MT_308_C-T		MT_10256_C-A
MT_309_T-C		MT_10258_A-T
MT_3106_N-C		MT_10259_G-T
MT_3106_N-T		MT_10287_G-T
MT_4047_G-A		MT_10300_A-T
MT_4070_C-T		MT_10301_A-T
MT_4163_A-G		MT_10304_A-T
MT_4768_A-G		MT_10330_C-A
MT_488_T-C		MT_10334_T-A
MT_5350_A-G		MT_10335_T-A
MT_5459_G-A		MT_10337_T-A
MT_6454_C-T		MT_10338_T-A
MT_6679_T-C		MT_10345_C-A
MT_6961_G-A		MT_10354_C-A
MT_7027_C-T		MT_10355_C-A
MT_72_A-G		MT_10610_A-C
MT_749_A-G		MT_10617_A-C
MT_7683_T-C		MT_10619_A-C
MT_7788_G-C		MT_10621_C-A
MT_7852_G-A		MT_10623_A-C
MT_8001_C-T		MT_10625_T-A
MT_8205_G-A		MT_10631_T-A
MT_8551_T-C		MT_10632_T-A
MT_8700_A-G		MT_10633_A-C
MT_8858_C-G		MT_10634_G-T
MT_8859_A-G		MT_10635_C-A
MT_9539_T-C		MT_10637_A-T
MT_9626_G-A		MT_10638_A-T
MT_9823_T-C		MT_10639_T-A
		MT_10640_A-T
		MT_10641_T-A
		MT_10643_G-C
		MT_10644_T-A
		MT_10650_T-A
		MT_10651_T-A
		MT_10662_T-G
		MT_10690_C-A
		MT_10695_C-A
		MT_10696_C-A
		MT_10697_C-A
		MT_10702_A-T
		MT_10716_A-T
		MT_10718_A-T
		MT_10874_T-G
		MT_10904_T-A
		MT_10906_T-A
		MT_10941_A-G
		MT_110_A-C
		MT_11253_T-A
		MT_11257_A-C
		MT_11261_A-C
		MT_11263_A-C
		MT_11264_A-C
		MT_11266_A-C
		MT_11268_C-A
		MT_11273_G-T
		MT_11283_C-A
		MT_11285_T-A
		MT_11288_T-A
		MT_11290_C-A
		MT_11302_A-C
		MT_11306_C-A
		MT_11307_C-A
		MT_11312_A-C
		MT_11324_C-A
		MT_11326_T-A
		MT_11328_A-C
		MT_11330_C-A
		MT_11338_T-A
		MT_11339_T-A
		MT_11350_G-T
		MT_11362_G-T
		MT_11402_G-A
		MT_12292_G-T
		MT_12294_T-G
		MT_12299_G-T
		MT_12300_G-T
		MT_12314_G-T
		MT_12337_T-A
		MT_12343_T-A
		MT_12382_T-A
		MT_12384_C-G
		MT_12385_C-G
		MT_12386_C-G
		MT_12387_C-G
		MT_12388_C-G
		MT_12389_C-G
		MT_12390_A-C
		MT_12391_T-G
		MT_12392_C-G
		MT_12393_C-G
		MT_12394_T-G
		MT_12395_T-G
		MT_12396_A-C
		MT_12397_C-G
		MT_12399_A-C
		MT_12403_T-G
		MT_12404_T-A
		MT_12406_T-G
		MT_12407_T-G
		MT_12408_A-T
		MT_12409_A-C
		MT_12410_C-A
		MT_12411_C-A
		MT_12412_C-A
		MT_12413_T-G
		MT_12414_A-T
		MT_12415_A-T
		MT_12416_C-A
		MT_12417_A-T
		MT_12418_A-T
		MT_12419_A-T
		MT_12420_A-T
		MT_12421_A-T
		MT_12422_A-T
		MT_12423_A-C
		MT_12424_A-C
		MT_12425_C-A
		MT_12426_T-A
		MT_12429_T-A
		MT_12431_C-A
		MT_12432_C-A
		MT_12433_C-A
		MT_12434_C-A
		MT_12437_T-A
		MT_12438_T-A
		MT_12447_T-A
		MT_12448_C-A
		MT_12449_C-A
		MT_12452_T-A
		MT_12459_T-A
		MT_12461_C-A
		MT_12462_A-C
		MT_12464_C-A
		MT_12501_T-A
		MT_12510_C-A
		MT_12529_A-T
		MT_12533_A-C
		MT_12539_A-C
		MT_12545_A-C
		MT_12546_A-C
		MT_12548_C-A
		MT_12554_A-C
		MT_12555_A-C
		MT_12566_C-A
		MT_12578_A-T
		MT_12600_T-A
		MT_12602_C-A
		MT_12606_C-A
		MT_12610_T-A
		MT_12616_T-A
		MT_12618_T-A
		MT_12622_T-A
		MT_12632_C-A
		MT_12667_A-C
		MT_12669_C-A
		MT_12681_C-A
		MT_12696_C-A
		MT_12705_T-A
		MT_12707_C-A
		MT_12716_C-A
		MT_12729_G-T
		MT_12742_A-T
		MT_12747_T-A
		MT_12749_C-T
		MT_12751_A-T
		MT_12752_A-T
		MT_12771_G-T
		MT_12858_A-T
		MT_12859_A-T
		MT_12901_T-A
		MT_12906_C-A
		MT_12916_A-T
		MT_12925_A-C
		MT_12960_A-C
		MT_12966_A-C
		MT_12973_T-A
		MT_12978_G-C
		MT_13007_A-C
		MT_13014_T-A
		MT_13024_A-C
		MT_13029_T-A
		MT_13031_A-C
		MT_13038_T-A
		MT_13040_A-C
		MT_13041_G-C
		MT_13044_A-C
		MT_13045_T-A
		MT_13046_A-T
		MT_13056_A-C
		MT_13061_A-C
		MT_13063_T-G
		MT_13065_T-A
		MT_13067_A-C
		MT_13072_T-A
		MT_13080_T-A
		MT_13098_G-T
		MT_13101_G-T
		MT_13102_G-T
		MT_13105_T-G
		MT_13107_T-A
		MT_13126_A-C
		MT_13130_C-A
		MT_13137_G-T
		MT_13147_C-A
		MT_13161_C-A
		MT_13646_C-G
		MT_13650_A-C
		MT_13665_A-T
		MT_13676_C-G
		MT_13680_A-C
		MT_13684_T-A
		MT_13686_C-A
		MT_13687_T-A
		MT_13688_A-T
		MT_13689_A-C
		MT_13690_A-C
		MT_13691_C-A
		MT_13695_A-C
		MT_13696_T-A
		MT_13698_A-T
		MT_13702_G-C
		MT_13705_T-A
		MT_13706_G-T
		MT_13707_G-A
		MT_13709_A-C
		MT_13712_C-A
		MT_13715_A-C
		MT_13716_A-C
		MT_13722_T-A
		MT_13724_C-A
		MT_13731_T-G
		MT_13737_A-C
		MT_13738_T-A
		MT_13739_T-A
		MT_13742_T-A
		MT_13749_A-C
		MT_13750_T-A
		MT_13751_T-G
		MT_13752_T-G
		MT_13753_C-G
		MT_13754_C-G
		MT_13755_C-G
		MT_13756_C-G
		MT_13757_C-G
		MT_13759_C-G
		MT_13761_T-G
		MT_13762_C-G
		MT_13763_C-G
		MT_13764_C-G
		MT_13765_C-G
		MT_13766_C-G
		MT_13767_T-G
		MT_13817_T-A
		MT_13818_T-A
		MT_13828_T-A
		MT_13829_T-A
		MT_13833_A-C
		MT_13835_A-C
		MT_13843_A-C
		MT_13848_A-C
		MT_13849_A-C
		MT_13857_A-C
		MT_13881_C-A
		MT_13888_G-T
		MT_13894_T-A
		MT_13895_T-A
		MT_13899_T-A
		MT_13925_T-A
		MT_13930_T-G
		MT_13934_A-T
		MT_13939_G-T
		MT_13974_A-C
		MT_13975_A-C
		MT_13996_A-C
		MT_14001_A-C
		MT_14064_A-C
		MT_14279_A-C
		MT_14317_T-A
		MT_14318_T-A
		MT_14323_T-A
		MT_14324_T-A
		MT_14325_T-A
		MT_14328_C-A
		MT_14332_A-C
		MT_14335_A-C
		MT_14338_A-C
		MT_14347_T-A
		MT_14352_T-A
		MT_14353_T-A
		MT_14369_A-C
		MT_14380_A-C
		MT_14387_A-C
		MT_14397_A-C
		MT_14398_A-C
		MT_14404_A-C
		MT_14410_A-C
		MT_14415_A-C
		MT_14416_A-C
		MT_14421_T-A
		MT_14423_A-C
		MT_14429_A-C
		MT_14430_T-A
		MT_14434_T-A
		MT_14436_A-C
		MT_14439_A-C
		MT_14443_T-A
		MT_14450_T-A
		MT_14454_C-A
		MT_14455_A-C
		MT_14457_C-A
		MT_14458_G-T
		MT_14490_C-A
		MT_14491_C-A
		MT_14492_C-A
		MT_14502_T-A
		MT_14511_T-A
		MT_14513_T-A
		MT_14514_T-A
		MT_14518_C-A
		MT_14519_C-A
		MT_14520_C-A
		MT_14524_T-A
		MT_14528_C-A
		MT_14531_C-A
		MT_14532_C-A
		MT_14797_T-A
		MT_14808_C-G
		MT_14869_A-C
		MT_14878_A-C
		MT_14881_A-C
		MT_14889_A-C
		MT_14893_T-A
		MT_14913_A-C
		MT_14918_A-C
		MT_1492_C-T
		MT_14925_A-C
		MT_14926_A-C
		MT_14934_T-A
		MT_14937_A-C
		MT_14941_A-C
		MT_14948_A-C
		MT_14950_A-C
		MT_14953_A-C
		MT_14960_A-C
		MT_14963_T-A
		MT_14965_A-T
		MT_14966_A-T
		MT_14976_A-C
		MT_14993_A-C
		MT_15058_G-T
		MT_15065_T-A
		MT_15078_A-T
		MT_15085_A-T
		MT_15086_A-T
		MT_15087_C-T
		MT_15091_G-T
		MT_15092_G-T
		MT_15095_T-A
		MT_15096_T-A
		MT_15099_C-A
		MT_15100_C-A
		MT_15108_T-A
		MT_15147_G-T
		MT_15148_T-A
		MT_15149_G-T
		MT_15151_G-T
		MT_15152_G-T
		MT_15153_C-A
		MT_15154_C-A
		MT_15155_A-T
		MT_15156_A-T
		MT_15157_A-T
		MT_15159_A-T
		MT_15162_A-T
		MT_15169_G-T
		MT_15170_G-T
		MT_15171_G-T
		MT_15172_G-T
		MT_15173_C-A
		MT_15175_A-T
		MT_15179_T-A
		MT_15182_T-A
		MT_15183_T-A
		MT_15187_A-T
		MT_15188_A-T
		MT_15191_T-A
		MT_15194_T-A
		MT_15198_C-A
		MT_15199_G-T
		MT_15200_C-A
		MT_15205_C-A
		MT_15206_C-A
		MT_15207_A-T
		MT_15209_A-T
		MT_15211_A-T
		MT_15215_G-T
		MT_15227_T-A
		MT_15235_A-T
		MT_15263_C-A
		MT_15265_A-C
		MT_15267_C-A
		MT_15271_A-C
		MT_15276_A-C
		MT_15277_T-A
		MT_15281_T-A
		MT_15287_T-A
		MT_15292_T-A
		MT_15298_T-A
		MT_15302_C-A
		MT_15304_T-A
		MT_15308_T-A
		MT_15309_T-A
		MT_15311_T-A
		MT_15312_T-A
		MT_15315_A-C
		MT_15318_C-A
		MT_15319_C-A
		MT_15324_A-C
		MT_15327_A-C
		MT_15355_G-T
		MT_15358_T-G
		MT_15362_A-C
		MT_15364_A-C
		MT_15365_A-C
		MT_15368_C-A
		MT_15371_T-A
		MT_15379_A-C
		MT_15387_T-A
		MT_15388_T-A
		MT_15390_C-A
		MT_15393_T-A
		MT_15397_A-C
		MT_15400_A-C
		MT_15403_T-A
		MT_15404_T-A
		MT_15407_A-C
		MT_15409_C-A
		MT_15411_T-A
		MT_15412_T-A
		MT_15424_A-T
		MT_15425_A-T
		MT_15430_G-T
		MT_15431_C-A
		MT_15436_G-T
		MT_15437_G-T
		MT_15448_T-A
		MT_15461_T-A
		MT_15464_T-A
		MT_15470_T-A
		MT_15472_A-T
		MT_15476_T-A
		MT_15478_T-A
		MT_15487_G-A
		MT_15530_T-A
		MT_15532_A-C
		MT_15533_A-C
		MT_15535_A-C
		MT_15545_A-C
		MT_15547_A-C
		MT_15548_T-A
		MT_15549_C-A
		MT_15550_A-C
		MT_15551_A-C
		MT_15552_G-C
		MT_15556_G-C
		MT_15557_A-T
		MT_15558_A-T
		MT_15559_T-A
		MT_15560_G-T
		MT_15561_A-T
		MT_15562_T-A
		MT_15563_A-T
		MT_15564_T-A
		MT_15565_T-A
		MT_15566_T-A
		MT_15567_C-A
		MT_15569_T-A
		MT_15570_A-T
		MT_15571_T-A
		MT_15572_T-A
		MT_15573_C-A
		MT_15574_G-T
		MT_15575_C-A
		MT_15576_C-A
		MT_15577_T-A
		MT_15578_A-T
		MT_15581_C-A
		MT_15583_A-T
		MT_15584_T-A
		MT_15586_C-A
		MT_15587_T-A
		MT_15588_C-A
		MT_15589_C-A
		MT_15591_A-C
		MT_15594_C-A
		MT_15596_T-A
		MT_15598_C-A
		MT_15599_C-A
		MT_15600_T-A
		MT_15606_A-T
		MT_15624_C-A
		MT_15655_A-C
		MT_15658_C-A
		MT_15659_C-A
		MT_15679_C-A
		MT_15681_A-T
		MT_15684_A-T
		MT_15686_G-T
		MT_15694_T-A
		MT_15695_T-A
		MT_15698_G-T
		MT_15699_C-A
		MT_15700_C-A
		MT_15716_T-A
		MT_15717_T-A
		MT_15718_T-A
		MT_15720_T-A
		MT_15721_T-A
		MT_15733_G-T
		MT_15737_A-C
		MT_15739_C-A
		MT_15740_T-A
		MT_15746_T-A
		MT_15750_A-T
		MT_15751_A-C
		MT_15757_A-T
		MT_15760_G-T
		MT_15763_G-T
		MT_15767_A-T
		MT_15768_A-C
		MT_15781_C-A
		MT_15783_T-A
		MT_15784_T-A
		MT_15785_T-A
		MT_15786_T-A
		MT_15789_C-A
		MT_15794_T-A
		MT_15795_T-A
		MT_15796_G-A
		MT_15803_T-A
		MT_15810_C-A
		MT_15812_T-A
		MT_15820_T-A
		MT_15822_C-A
		MT_15830_T-A
		MT_15831_C-A
		MT_15837_C-A
		MT_15846_A-T
		MT_15847_A-T
		MT_15855_C-A
		MT_15890_C-A
		MT_15926_G-T
		MT_15942_T-A
		MT_15970_T-A
		MT_16012_A-T
		MT_16144_G-T
		MT_16155_G-T
		MT_16182_A-G
		MT_16253_A-C
		MT_16257_A-C
		MT_16264_A-C
		MT_16268_A-C
		MT_16274_A-C
		MT_16279_A-C
		MT_16287_T-A
		MT_16292_A-C
		MT_16298_A-C
		MT_16307_T-A
		MT_16316_A-T
		MT_16317_A-C
		MT_16318_G-T
		MT_16322_T-A
		MT_16323_T-A
		MT_16324_T-A
		MT_16325_A-T
		MT_16329_T-A
		MT_16330_A-T
		MT_16333_T-A
		MT_16335_G-T
		MT_16337_A-T
		MT_16340_T-A
		MT_16341_T-A
		MT_16350_A-C
		MT_16351_T-A
		MT_16353_C-A
		MT_16355_T-A
		MT_16356_T-A
		MT_16361_T-A
		MT_16363_C-A
		MT_16364_C-A
		MT_16367_T-A
		MT_16373_A-C
		MT_16388_G-T
		MT_16389_G-T
		MT_16396_T-A
		MT_16398_A-C
		MT_16401_A-C
		MT_16412_T-A
		MT_16415_A-T
		MT_16421_T-A
		MT_16422_A-C
		MT_16423_T-A
		MT_16427_G-T
		MT_16429_A-T
		MT_16431_A-T
		MT_16436_T-A
		MT_16451_T-G
		MT_16463_A-T
		MT_16465_A-T
		MT_16470_G-T
		MT_16471_G-T
		MT_16472_G-T
		MT_16480_A-T
		MT_16486_A-T
		MT_16504_T-A
		MT_16565_G-C
		MT_16567_T-G
		MT_16568_G-C
		MT_1708_G-T
		MT_1899_A-C
		MT_1901_C-A
		MT_2196_G-T
		MT_2208_G-T
		MT_2215_A-C
		MT_2231_A-C
		MT_2234_C-A
		MT_2261_C-A
		MT_2376_G-T
		MT_2377_C-A
		MT_2378_C-A
		MT_2394_A-C
		MT_2581_A-C
		MT_2664_T-A
		MT_2665_T-A
		MT_2666_T-A
		MT_2668_A-C
		MT_2670_C-A
		MT_2673_T-A
		MT_2678_T-A
		MT_2687_C-A
		MT_2688_C-A
		MT_2706_A-C
		MT_2710_A-C
		MT_2724_A-C
		MT_2726_C-A
		MT_2730_T-A
		MT_2737_T-A
		MT_2742_T-A
		MT_2758_T-A
		MT_2767_A-C
		MT_2768_A-C
		MT_2770_C-A
		MT_2775_G-T
		MT_2776_G-C
		MT_2783_A-T
		MT_2786_A-T
		MT_2789_A-T
		MT_2790_A-T
		MT_2791_A-C
		MT_2801_A-T
		MT_2802_A-T
		MT_2803_A-T
		MT_2804_A-T
		MT_2805_T-A
		MT_2806_T-A
		MT_2811_T-G
		MT_2812_T-G
		MT_2815_G-A
		MT_2819_A-C
		MT_2822_T-G
		MT_2831_A-C
		MT_2832_A-T
		MT_2862_T-A
		MT_2873_A-T
		MT_2876_C-A
		MT_2893_T-A
		MT_2894_T-A
		MT_2896_A-C
		MT_2907_T-A
		MT_2909_A-C
		MT_2911_C-A
		MT_292_T-A
		MT_2922_G-T
		MT_2923_T-A
		MT_2927_C-A
		MT_2953_C-A
		MT_2975_G-T
		MT_2977_T-A
		MT_2983_A-C
		MT_2992_T-A
		MT_301_A-G
		MT_302_C-G
		MT_3024_A-T
		MT_3027_A-T
		MT_3028_A-T
		MT_303_C-G
		MT_3033_T-G
		MT_3056_C-A
		MT_3061_T-A
		MT_3070_T-A
		MT_3077_C-A
		MT_3078_G-T
		MT_3104_A-T
		MT_3128_A-T
		MT_3130_G-T
		MT_3136_G-T
		MT_3140_A-T
		MT_3145_G-T
		MT_3146_G-T
		MT_3147_C-A
		MT_315_G-C
		MT_3152_T-A
		MT_3158_A-T
		MT_317_T-G
		MT_3172_G-A
		MT_318_T-G
		MT_319_C-G
		MT_3193_T-A
		MT_320_T-G
		MT_3204_C-A
		MT_3224_G-T
		MT_3235_A-C
		MT_3238_G-T
		MT_3242_A-C
		MT_3246_C-A
		MT_3247_G-T
		MT_3260_A-T
		MT_3264_T-A
		MT_3267_A-T
		MT_3268_A-T
		MT_3270_T-A
		MT_3271_T-A
		MT_3272_T-A
		MT_3284_T-A
		MT_3285_T-G
		MT_3303_A-T
		MT_3304_A-T
		MT_3328_T-A
		MT_3334_T-A
		MT_3340_C-A
		MT_3351_G-T
		MT_3356_G-T
		MT_3357_G-T
		MT_3367_T-A
		MT_3369_C-A
		MT_3371_T-A
		MT_3374_C-A
		MT_3375_G-T
		MT_3377_A-T
		MT_3381_A-T
		MT_3382_A-T
		MT_3383_A-T
		MT_3384_A-T
		MT_3385_T-A
		MT_3391_G-T
		MT_3404_A-C
		MT_3410_A-C
		MT_3418_A-C
		MT_3435_G-T
		MT_3436_G-T
		MT_3437_G-T
		MT_3439_T-G
		MT_3445_A-C
		MT_3446_A-C
		MT_3450_T-A
		MT_3453_G-T
		MT_3455_T-A
		MT_3457_A-C
		MT_3458_C-A
		MT_3459_G-T
		MT_3460_C-A
		MT_3464_A-T
		MT_3465_A-T
		MT_3466_A-T
		MT_3467_A-C
		MT_3471_T-A
		MT_3474_A-C
		MT_3477_A-T
		MT_3478_A-T
		MT_3479_A-C
		MT_3480_G-C
		MT_3481_A-C
		MT_3483_C-A
		MT_3484_C-A
		MT_3485_C-A
		MT_3487_T-A
		MT_3490_A-C
		MT_3491_A-C
		MT_3500_A-C
		MT_3503_T-A
		MT_3504_A-C
		MT_3507_A-C
		MT_3510_A-C
		MT_3514_T-A
		MT_3519_A-C
		MT_3531_A-C
		MT_3539_T-G
		MT_3546_A-C
		MT_3551_T-G
		MT_3553_T-A
		MT_3554_T-G
		MT_3556_T-A
		MT_3559_T-A
		MT_3561_T-A
		MT_3568_C-G
		MT_3569_C-G
		MT_3570_C-G
		MT_3572_C-G
		MT_3573_C-G
		MT_3574_C-G
		MT_3575_C-G
		MT_3576_A-C
		MT_3577_T-A
		MT_3578_A-C
		MT_3582_A-C
		MT_3583_A-C
		MT_3590_G-C
		MT_3592_T-G
		MT_3593_C-G
		MT_3616_T-A
		MT_3619_T-A
		MT_3627_A-C
		MT_3633_A-C
		MT_3637_T-A
		MT_3640_C-A
		MT_3641_C-A
		MT_3643_T-A
		MT_3644_T-A
		MT_3645_T-A
		MT_3651_A-C
		MT_3652_T-A
		MT_3659_A-C
		MT_366_A-C
		MT_3664_G-T
		MT_3666_T-A
		MT_3668_A-C
		MT_367_A-C
		MT_3685_A-C
		MT_3687_G-T
		MT_3689_C-A
		MT_3693_A-C
		MT_3707_A-C
		MT_3713_A-C
		MT_3715_C-A
		MT_3716_C-A
		MT_3720_A-T
		MT_3738_A-C
		MT_3740_C-A
		MT_3751_T-A
		MT_3757_T-A
		MT_3765_T-A
		MT_3766_T-A
		MT_3776_T-A
		MT_3778_G-T
		MT_3784_T-A
		MT_3785_T-A
		MT_3787_A-C
		MT_3795_A-C
		MT_3800_T-A
		MT_3842_A-C
		MT_3844_C-A
		MT_3846_T-A
		MT_3847_T-A
		MT_3853_T-A
		MT_3861_T-A
		MT_3862_T-A
		MT_3863_T-A
		MT_3867_T-A
		MT_3874_T-A
		MT_3875_A-C
		MT_3882_A-C
		MT_3886_A-C
		MT_3890_A-C
		MT_3891_A-C
		MT_3897_T-A
		MT_3901_A-C
		MT_3905_T-A
		MT_391_T-A
		MT_3910_A-T
		MT_3918_T-G
		MT_3922_A-C
		MT_3923_A-T
		MT_3928_T-G
		MT_3936_T-G
		MT_3946_A-C
		MT_3949_A-C
		MT_4036_G-A
		MT_408_G-T
		MT_409_G-T
		MT_411_G-T
		MT_421_T-A
		MT_423_T-A
		MT_433_C-G
		MT_434_C-G
		MT_435_C-G
		MT_436_C-G
		MT_437_C-G
		MT_438_A-C
		MT_439_A-C
		MT_440_C-G
		MT_441_T-G
		MT_442_A-T
		MT_443_A-C
		MT_446_C-G
		MT_451_T-A
		MT_452_T-A
		MT_453_T-A
		MT_473_T-A
		MT_476_T-A
		MT_5006_G-A
		MT_511_A-C
		MT_520_A-C
		MT_522_A-C
		MT_527_T-A
		MT_537_A-C
		MT_544_G-C
		MT_549_A-C
		MT_553_A-C
		MT_564_A-C
		MT_566_A-C
		MT_573_A-C
		MT_575_A-C
		MT_577_T-G
		MT_578_T-A
		MT_580_A-T
		MT_581_T-A
		MT_582_G-T
		MT_583_T-G
		MT_584_A-T
		MT_585_G-T
		MT_586_C-G
		MT_5861_C-T
		MT_587_T-G
		MT_589_A-T
		MT_590_C-A
		MT_592_T-A
		MT_593_C-A
		MT_595_T-G
		MT_596_C-A
		MT_604_T-A
		MT_606_C-A
		MT_609_T-A
		MT_626_G-A
		MT_6272_A-T
		MT_6277_T-G
		MT_6280_A-C
		MT_6281_A-T
		MT_6285_T-G
		MT_6288_A-C
		MT_6290_C-A
		MT_6297_T-A
		MT_6301_A-C
		MT_6306_A-C
		MT_6315_A-C
		MT_6322_A-C
		MT_6333_A-C
		MT_6338_A-C
		MT_6406_T-A
		MT_6418_A-C
		MT_6961_G-A
		MT_719_T-A
		MT_7788_G-C
		MT_7832_T-A
		MT_7836_T-A
		MT_7837_T-A
		MT_8001_C-T
		MT_8093_T-A
		MT_8104_G-C
		MT_8115_A-C
		MT_8123_A-C
		MT_8125_C-A
		MT_8128_A-C
		MT_8132_C-A
		MT_8135_T-A
		MT_8137_A-C
		MT_8140_G-C
		MT_8141_C-A
		MT_8142_T-A
		MT_8143_A-C
		MT_8205_G-A
		MT_821_G-A
		MT_8920_G-A
		MT_913_A-C
		MT_927_A-C
		MT_928_A-C
		MT_94_A-C
		MT_951_A-C
		MT_9559_A-C
		MT_9560_A-C
		MT_9562_A-C
		MT_9563_G-C
		MT_9565_C-G
		MT_9566_A-C
		MT_9567_T-G
		MT_9568_C-G
		MT_9569_A-C
		MT_9570_C-G
		MT_9574_G-C
		MT_9575_C-G
		MT_9576_T-G
		MT_9578_A-C
		MT_9579_A-C
		MT_9580_T-A
		MT_9581_C-A
		MT_9585_T-G
		MT_9588_A-C
		MT_9591_T-G
		MT_9595_A-C
		MT_9597_T-G
		MT_9713_G-T
		MT_9715_T-G
		MT_9722_T-A
		MT_9727_C-A
		MT_9749_T-A
		MT_9755_T-G
		MT_9761_T-A
		MT_9764_A-C
		MT_9767_A-T
		MT_9768_T-A
		MT_9769_T-A
		MT_9776_G-T
		MT_9777_G-T
		MT_9780_T-G
		MT_9785_G-T
		MT_9788_T-G
		MT_9790_A-T
		MT_9794_T-A
		MT_9795_T-A
		MT_9796_T-A
		MT_9797_T-A
		MT_9798_T-A
		MT_9799_T-A
		MT_9804_C-A
		MT_9820_A-C
		MT_9825_A-C
		MT_985_G-T
		MT_9863_A-C
		MT_9867_G-T
		MT_9873_T-A
		MT_9876_T-A
		MT_9878_T-A
		MT_9879_T-A
		MT_988_T-A
		MT_9881_C-A
		MT_9883_C-A
		MT_9885_T-A
		MT_9909_T-G
