## Supplementary material for "MitoTracer facilitates the identification of informative mitochondrial mutations for precise lineage reconstruction": The 44 MT variants selected by Vijay.

### Sheet: Sheet1
Informative MT mutations selected by Vijay et al.
MT_4213_G-A
MT_821_G-A
MT_5861_C-T
MT_5006_G-A
MT_4445_G-A
MT_15796_G-A
MT_3172_G-A
MT_1492_C-T
MT_6961_G-A
MT_1794_A-G
MT_4511_G-A
MT_181_C-T
MT_16249_C-T
MT_14435_C-T
MT_10370_G-A
MT_846_G-A
MT_12837_G-A
MT_3909_G-A
MT_12252_C-T
MT_12788_C-T
MT_308_C-T
MT_11183_G-A
MT_4112_G-A
MT_12060_C-T
MT_15487_G-A
MT_5562_G-A
MT_13411_T-C
MT_15639_C-T
MT_1409_G-A
MT_11402_G-A
MT_13287_G-A
MT_6074_G-A
MT_4036_G-A
MT_2815_G-A
MT_2107_G-A
MT_8920_G-A
MT_7073_G-A
MT_11710_G-A
MT_1969_G-A
MT_13707_G-A
MT_15087_C-T
MT_8205_G-A
MT_8001_C-T
MT_7788_G-C
