## Supplementary material for "MitoTracer facilitates the identification of informative mitochondrial mutations for precise lineage reconstruction": The MT variants overlap between manual set and four methods.

### Sheet: Overlap
VAF_cutoff	MitoTracer	MQUAD	Sclineager
MT_1492_C-T	MT_10370_G-A	MT_15087_C-T	MT_4213_G-A
MT_308_C-T	MT_11183_G-A	MT_8205_G-A	MT_5861_C-T
MT_6961_G-A	MT_13411_T-C	MT_6961_G-A	MT_6961_G-A
MT_7788_G-C	MT_13707_G-A	MT_7788_G-C	MT_7788_G-C
MT_8001_C-T	MT_14435_C-T	MT_15796_G-A	MT_8001_C-T
MT_8205_G-A	MT_1492_C-T	MT_13707_G-A	MT_8205_G-A
	MT_15087_C-T	MT_2815_G-A	MT_13707_G-A
	MT_308_C-T	MT_8001_C-T	MT_15087_C-T
	MT_4213_G-A	MT_11402_G-A	MT_1492_C-T
	MT_5861_C-T	MT_3172_G-A
	MT_6961_G-A	MT_15487_G-A
	MT_7073_G-A	MT_821_G-A
	MT_7788_G-C	MT_5006_G-A
	MT_8001_C-T	MT_5861_C-T
	MT_8205_G-A	MT_1492_C-T
		MT_4036_G-A
		MT_8920_G-A
