## Supplementary material for "MitoTracer facilitates the identification of informative mitochondrial mutations for precise lineage reconstruction": The list MT variants called by MitoTracer in ESCC patients.

### Sheet: Sheet1
ESCC MT mutations called by MitoTracer
MT_10412_A-T
MT_10610_A-G
MT_10878_A-G
MT_1157_T-A
MT_11613_C-G
MT_12450_A-G
MT_13012_A-G
MT_13277_A-G
MT_13608_C-T
MT_13624_C-T
MT_14362_A-G
MT_14435_C-T
MT_1461_G-T
MT_15303_C-T
MT_15576_C-A
MT_15806_C-T
MT_1587_G-A
MT_2282_C-T
MT_2910_C-G
MT_3439_T-C
MT_3456_G-T
MT_3570_C-T
MT_4049_C-G
MT_4604_A-G
MT_4946_T-A
MT_5126_A-C
MT_5897_C-A
MT_6260_G-C
MT_6493_A-G
MT_6577_A-G
MT_6651_G-A
MT_6683_T-C
MT_6689_G-C
MT_6713_A-G
MT_7044_T-C
MT_7170_T-C
MT_7215_G-A
MT_8611_T-G
MT_9875_A-G
MT_11033_A-T
MT_11593_C-T
MT_11667_C-A
MT_11870_C-G
MT_12491_A-T
MT_1283_T-G
MT_12985_T-G
MT_13335_T-C
MT_14014_A-G
MT_14271_C-A
MT_15251_C-T
MT_2749_T-A
MT_2965_T-A
MT_3067_G-A
MT_3597_C-A
MT_3664_G-C
MT_3887_C-T
MT_4973_G-A
MT_5202_C-T
MT_5788_T-C
MT_6032_C-A
MT_8154_G-C
MT_8505_T-A
MT_11176_C-A
MT_14663_C-T
MT_15136_T-A
MT_1607_G-A
MT_1950_C-A
MT_4408_T-C
MT_9667_C-T
MT_10102_A-C
MT_10304_A-C
MT_11366_T-A
MT_11483_G-C
MT_1311_C-G
MT_13950_T-C
MT_13967_G-A
MT_15525_C-A
MT_3830_C-T
MT_6218_C-T
MT_6284_G-C
MT_6590_C-T
MT_8362_G-A
