## Supplementary material for "MitoTracer facilitates the identification of informative mitochondrial mutations for precise lineage reconstruction": The 647 DEGs list.

### Sheet: Sheet1
ID	logFC	AveExpr	t	P.Value	adj.P.Val	B
COX1	98.6143	108.391	11.8292	1.32016e-23	9.00971e-21	37.6479
COX2	69.5015	71.4161	12.2405	9.6341e-25	9.31457e-22	40.2643
COX3	42.0868	63.6987	9.08383	3.75201e-16	5.51023e-14	20.5324
ND4	41.822	51.8298	11.1646	8.95492e-22	4.5836e-19	33.4356
MT2A	36.6217	46.1161	3.79897	0.000205938	0.00206152	-6.00398
FTH1	32.1735	61.9752	4.32698	2.65124e-05	0.000339761	-4.04755
MIF	29.2774	49.7968	5.13018	8.27174e-07	1.56047e-05	-0.696265
MALAT1	29.2194	27.1482	6.88118	1.26649e-10	5.82319e-09	7.91592
ATP6	24.9552	72.8227	5.36425	2.79947e-07	5.94499e-06	0.35836
CYTB	22.8033	45.272	6.97924	7.4308e-11	3.64791e-09	8.44203
ND1	20.1786	22.8135	11.1057	1.29984e-21	6.19756e-19	33.0636
FN1	20.0302	12.2247	4.45262	1.58339e-05	0.000214358	-3.55218
CD63	19.5591	24.7132	10.9897	2.70621e-21	1.16287e-18	32.3316
ATOX1	18.9941	22.5978	8.78701	2.25071e-15	2.88009e-13	18.7512
UBB	18.4641	47.0363	6.42466	1.4393e-09	5.26221e-08	5.52161
LGALS1	18.4144	30.0188	4.17275	4.92095e-05	0.000588384	-4.64027
PMEL	14.0762	8.29319	8.22442	6.35222e-14	5.94343e-12	15.4344
PRDX1	13.9233	24.4064	8.08874	1.40433e-13	1.23432e-11	14.6475
ND4L	13.7464	20.7107	8.37023	2.69314e-14	2.70918e-12	16.286
ND2	11.4803	39.2305	4.37964	2.13876e-05	0.000280171	-3.84126
H2AZ1	11.3774	28.2697	6.44241	1.31176e-09	4.81614e-08	5.61289
LGALS3	10.9109	7.94505	10.4189	9.8319e-20	2.95008e-17	28.7469
PSMA7	10.256	30.0012	5.01519	1.39224e-06	2.47743e-05	-1.202
ANXA2	9.60509	28.0102	3.49795	0.00060695	0.00527347	-7.02421
CAPG	9.44274	10.5199	6.09747	7.76461e-09	2.43035e-07	3.86556
GSTO1	9.38702	8.17084	11.7958	1.63227e-23	1.07194e-20	37.4359
CALU	8.32352	7.20856	11.5349	8.56604e-23	5.14051e-20	35.7796
ATP5MC3	7.81137	12.6308	8.96762	7.58282e-16	1.05571e-13	19.8327
MLANA	7.32835	4.18454	7.56215	2.89958e-12	1.91505e-10	11.648
PSMD6	7.01054	7.09705	11.2993	3.81747e-22	2.04417e-19	34.287
ANXA5	6.75024	10.6142	9.79579	4.77096e-18	1.01424e-15	24.8773
THOC7	6.73406	5.44959	11.7672	1.95801e-23	1.26204e-20	37.2541
MTATP6P1	6.68575	19.7688	5.48412	1.58838e-07	3.6087e-06	0.911116
HSP90AA1	6.67261	19.0097	4.45205	1.58711e-05	0.000214778	-3.55444
TMSB4X	6.05507	5.52084	6.41011	1.55301e-09	5.64237e-08	5.44682
CALM1	6.02012	8.18357	9.39518	5.6226e-17	9.9847e-15	22.421
SSR4	6.0147	6.96782	7.86049	5.27108e-13	4.12282e-11	13.3363
PRNP	5.91406	5.97984	3.30231	0.00118247	0.00937303	-7.64849
CTSD	5.89456	5.02967	5.04687	1.2071e-06	2.18597e-05	-1.06347
RPL5	5.88865	16.6971	6.14636	6.05542e-09	1.94612e-07	4.1096
CTSA	5.88598	5.23127	11.5478	7.8886e-23	4.89767e-20	35.8619
RPS3	5.8368	32.0888	3.74839	0.000248074	0.00242405	-6.18034
TSPO	5.67141	8.2971	4.76739	4.16206e-06	6.55496e-05	-2.26311
HSPA8	5.51717	15.7804	3.93392	0.000124209	0.00133022	-5.52375
NDUFC2	5.51102	8.05975	9.90437	2.43435e-18	5.5379e-16	25.5477
ATP5PB	5.36912	9.60051	7.70542	1.2832e-12	9.247e-11	12.455
NME2	5.35118	18.2586	5.961	1.54501e-08	4.51136e-07	3.1907
SDHB	5.14807	11.3562	7.93296	3.46929e-13	2.82131e-11	13.7509
SOD1	5.0728	8.70947	11.4719	1.27705e-22	7.40818e-20	35.3807
UQCR11	5.02704	6.60622	12.0382	3.49258e-24	2.89435e-21	38.9768
GPX4	4.86536	7.25305	6.35932	2.02324e-09	7.20051e-08	5.18669
HSPE1	4.59745	9.21937	5.9753	1.43817e-08	4.23447e-07	3.26095
ASAH1	4.54841	2.61319	10.1019	7.12828e-19	1.78494e-16	26.7717
CCND1	4.54351	7.66118	3.28323	0.00126	0.00989523	-7.7077
COX6C	4.52262	7.9183	8.429	1.90271e-14	1.97101e-12	16.6309
FKBP1A	4.47562	6.24234	11.2887	4.08164e-22	2.15251e-19	34.2202
ATP6V0E1	4.43458	5.6131	8.84963	1.54472e-15	1.99872e-13	19.1253
NDUFA6	4.2448	3.89325	12.9564	1.00948e-26	1.59709e-23	44.8231
SDCBP	4.23682	3.51056	9.16823	2.24698e-16	3.49145e-14	21.0424
ND6	4.22811	5.87579	8.41531	2.06328e-14	2.12469e-12	16.5504
ATP5PO	4.17466	5.86442	9.61232	1.48128e-17	2.96306e-15	23.7489
UCN2	4.1231	2.79565	7.01767	6.02323e-11	3.00781e-09	8.64932
ARPC2	4.03585	8.27651	6.48973	1.02344e-09	3.84269e-08	5.85711
YWHAZ	4.02536	10.9501	4.3063	2.88316e-05	0.000365392	-4.12802
RNASEK	3.95227	6.00376	10.3148	1.88701e-19	5.33977e-17	28.0968
SPCS2	3.86213	4.46576	9.19615	1.89578e-16	3.01299e-14	21.2115
NDUFB2	3.83311	9.15575	9.47513	3.44384e-17	6.40997e-15	22.9089
QPCT	3.81108	2.1697	8.45578	1.62366e-14	1.7022e-12	16.7883
ND5	3.73602	8.51331	6.48219	1.06479e-09	3.97224e-08	5.81813
MDH1	3.64898	6.13536	7.17761	2.49829e-11	1.36294e-09	9.51839
COMT	3.63073	4.32167	6.14564	6.0774e-09	1.95138e-07	4.10604
OAZ1	3.58027	10.6746	5.53011	1.2753e-07	2.95133e-06	1.12543
UQCR10	3.57543	4.60268	10.9607	3.25125e-21	1.36341e-18	32.1484
SAT1	3.52599	3.38455	7.72358	1.15668e-12	8.45782e-11	12.5578
S100B	3.37753	2.84318	5.44309	1.9301e-07	4.30084e-06	0.720979
GNG5	3.36235	4.11138	9.44695	4.09376e-17	7.49934e-15	22.7368
PABPC1	3.34731	10.4704	5.15777	7.2919e-07	1.39759e-05	-0.573686
CHCHD6	3.31951	2.56131	5.13812	7.97726e-07	1.51065e-05	-0.661027
FXYD5	3.30449	6.69148	5.55145	1.15137e-07	2.69501e-06	1.22526
SKP1	3.29337	10.619	4.36098	2.30843e-05	0.000300363	-3.9146
DDT	3.20234	4.83396	8.15265	9.67045e-14	8.78825e-12	15.0175
LAMTOR5	3.1828	6.03759	7.9337	3.45454e-13	2.817e-11	13.7551
DBI	3.1692	5.38442	8.65161	5.06403e-15	5.91472e-13	17.9455
ATP6V0B	3.15128	11.8299	4.96043	1.77911e-06	3.08539e-05	-1.43991
HSPD1	3.12812	7.96189	5.2772	4.20387e-07	8.52679e-06	-0.0377474
RANBP1	3.11113	9.05236	6.05382	9.68557e-09	2.96496e-07	3.64865
CYBA	3.10947	4.03227	6.71556	3.08984e-10	1.29261e-08	7.03657
TIMM50	3.08063	5.19513	3.87419	0.000155605	0.00161286	-5.73801
NDUFB3	3.07988	3.59835	8.34785	3.07337e-14	3.04763e-12	16.1549
ATP6V1F	3.01421	5.53923	6.81767	1.7853e-10	7.90575e-09	7.57731
C3orf14	2.99743	2.40549	10.1858	4.22346e-19	1.09703e-16	27.2935
PSMA1	2.99687	4.59671	6.6472	4.4502e-10	1.82014e-08	6.6771
ITGB1BP1	2.95358	4.09586	10.3078	1.97175e-19	5.49031e-17	28.0529
GDF15	2.94725	1.58415	5.00007	1.49001e-06	2.63389e-05	-1.26787
COX5A	2.89865	7.52379	6.01047	1.20522e-08	3.60695e-07	3.43423
SRI	2.88917	6.91324	6.28243	3.01297e-09	1.03015e-07	4.79524
REEP5	2.85563	5.47533	7.83798	6.00066e-13	4.61057e-11	13.2079
FABP5	2.79845	3.16293	8.45716	1.61042e-14	1.69856e-12	16.7964
BIRC7	2.7038	1.78595	7.61062	2.20237e-12	1.48846e-10	11.9202
XRCC6	2.69369	6.14962	9.14495	2.58854e-16	3.93435e-14	20.9016
MITF	2.68591	1.65805	8.16805	8.83759e-14	8.09476e-12	15.1068
ARPC1B	2.63718	5.85676	4.06893	7.39488e-05	0.000843612	-5.02951
ND3	2.63692	4.6179	6.20579	4.46885e-09	1.47714e-07	4.40795
LAMTOR1	2.61921	3.73391	5.62726	7.99106e-08	1.95047e-06	1.58209
DSTN	2.59972	4.50707	5.39221	2.45459e-07	5.31308e-06	0.486531
XRCC5	2.59085	6.60752	5.85488	2.6214e-08	7.19563e-07	2.67266
SSB	2.54481	2.26212	11.0152	2.30338e-21	1.00214e-18	32.4924
ATP1B3	2.52615	6.7868	4.10022	6.54575e-05	0.000756663	-4.91304
ATP5MF	2.49051	10.1758	3.68601	0.000311321	0.00294372	-6.39515
GYPC	2.48992	1.98404	10.0902	7.66842e-19	1.90648e-16	26.6989
MIR1244-3	2.48288	2.35445	7.352	9.46812e-12	5.53861e-10	10.4774
MIR1244-4	2.48288	2.35445	7.352	9.46812e-12	5.53861e-10	10.4774
MIR1244-2	2.48288	2.35445	7.352	9.46812e-12	5.53861e-10	10.4774
MIR1244-1	2.48288	2.35445	7.352	9.46812e-12	5.53861e-10	10.4774
COX5B	2.48004	6.82072	6.90268	1.12717e-10	5.25199e-09	8.03089
SELENOF	2.46949	2.85026	9.63959	1.2521e-17	2.56357e-15	23.9163
ATP5PD	2.45609	4.66714	7.13424	3.17462e-11	1.67452e-09	9.28172
MFSD12	2.44951	2.81024	5.0751	1.0625e-06	1.94946e-05	-0.939546
ATP5MC1	2.43383	8.5043	3.50139	0.00059971	0.00522099	-7.01294
MICOS10	2.42959	5.4686	5.62533	8.06602e-08	1.96739e-06	1.57296
WIPI1	2.40166	1.61045	11.4438	1.52639e-22	8.70944e-20	35.2025
MRPL48	2.39843	2.9369	10.1756	4.50191e-19	1.16069e-16	27.2298
ZNF706	2.39634	5.07369	6.18157	5.05877e-09	1.65485e-07	4.28617
EEF1B2	2.37822	7.94601	6.31219	2.58341e-09	8.97387e-08	4.94641
RDX	2.37123	2.0299	8.84293	1.60825e-15	2.07321e-13	19.0853
NDUFB9	2.35345	9.34695	4.32143	2.71166e-05	0.000346229	-4.06917
ATP5F1C	2.34544	4.23379	6.9529	8.57817e-11	4.15838e-09	8.30033
ATP6V1E1	2.2512	2.57018	11.7984	1.60502e-23	1.07194e-20	37.4527
ATP5MPL	2.23492	4.68039	6.32974	2.35886e-09	8.27644e-08	5.0358
HSPB1	2.21271	3.33953	4.31463	2.78748e-05	0.000354739	-4.09564
ATP5PF	2.19923	4.83695	5.95966	1.55544e-08	4.53803e-07	3.1841
COA4	2.19829	4.11903	6.93536	9.4376e-11	4.53709e-09	8.20611
PRAME	2.19815	3.08647	7.53523	3.37702e-12	2.21357e-10	11.4971
LAMP2	2.18832	1.50469	9.70061	8.59284e-18	1.79091e-15	24.2913
RBX1	2.17268	3.18145	10.9867	2.75915e-21	1.17116e-18	32.3122
TXN2	2.15134	4.46708	6.38307	1.7881e-09	6.42278e-08	5.30818
KRTCAP2	2.13395	6.63391	5.01644	1.38444e-06	2.4648e-05	-1.19655
CCT8	2.13308	4.15218	5.71882	5.1202e-08	1.31329e-06	2.01734
HINT1	2.11985	8.81651	4.52094	1.19116e-05	0.000166571	-3.27815
ATP6V1G1	2.10527	2.73186	7.36133	8.98656e-12	5.29249e-10	10.529
NPC2	2.08018	1.85057	10.8196	7.91821e-21	2.99567e-18	31.26
PSMA3	2.06536	5.04872	5.45499	1.82427e-07	4.09384e-06	0.775998
CHURC1	2.06513	2.27352	7.28778	1.35515e-11	7.74505e-10	10.1229
CTSB	2.06366	3.60763	5.84016	2.81957e-08	7.67301e-07	2.60129
SYPL1	2.05936	2.30174	7.20939	2.09512e-11	1.15934e-09	9.69228
PMP22	2.04841	2.81827	5.92344	1.86416e-08	5.33586e-07	3.00664
CHCHD10	2.03741	1.55917	9.25507	1.32389e-16	2.14322e-14	21.5687
SSR3	2.02139	2.72465	7.48143	4.57623e-12	2.86475e-10	11.1965
EIF3D	1.98309	3.57577	8.30478	3.96128e-14	3.87293e-12	15.903
GPNMB	1.94203	1.2077	12.2102	1.168e-24	1.04239e-21	40.0718
COPS8	1.93266	2.25784	9.90652	2.40215e-18	5.53704e-16	25.561
SF3B6	1.90685	3.74571	5.15473	7.39419e-07	1.41408e-05	-0.587232
NDUFA9	1.89754	4.27969	7.22415	1.93046e-11	1.07679e-09	9.77316
TM4SF19	1.88924	1.25838	7.49101	4.3355e-12	2.73868e-10	11.2499
ORMDL1	1.88256	1.52304	9.4767	3.41073e-17	6.38247e-15	22.9185
CYTOR	1.87572	1.98407	9.46005	3.77766e-17	6.9569e-15	22.8168
CST3	1.86726	3.77498	4.37469	2.18261e-05	0.000285701	-3.86076
SEM1	1.85069	5.85114	6.07961	8.50073e-09	2.6347e-07	3.77668
RPS8	1.83636	10.7575	4.74415	4.60354e-06	7.15956e-05	-2.3606
VDAC2	1.82539	3.34228	7.17394	2.54955e-11	1.38873e-09	9.49833
RPL35A	1.81634	8.62532	3.79424	0.000209569	0.00209483	-6.02055
RHEB	1.8157	2.76897	7.15093	2.89536e-11	1.54802e-09	9.37268
SEC11C	1.80953	1.8437	9.34681	7.56001e-17	1.29375e-14	22.1263
ARL6IP5	1.80742	1.69752	11.1319	1.10168e-21	5.32571e-19	33.2288
SNRPD3	1.78983	4.01438	7.65264	1.73403e-12	1.20709e-10	12.1569
ANAPC15	1.78372	2.48465	9.07648	3.92297e-16	5.72645e-14	20.4881
PDIA6	1.78292	3.42205	6.53037	8.26372e-10	3.18172e-08	6.06762
CSTB	1.77282	1.57212	10.3538	1.4783e-19	4.25237e-17	28.3402
DRG1	1.76923	2.19939	10.2349	3.11006e-19	8.26326e-17	27.5986
UBA3	1.76408	1.71965	9.14209	2.63403e-16	3.96884e-14	20.8843
FAM162A	1.73428	1.74843	7.87842	4.75364e-13	3.77751e-11	13.4387
VGF	1.73387	1.09482	7.50998	3.8953e-12	2.51074e-10	11.3559
CNIH1	1.7332	2.65547	5.64592	7.30074e-08	1.79395e-06	1.6704
HAT1	1.73125	1.92451	8.30425	3.97363e-14	3.87413e-12	15.8999
CYCS	1.70724	4.52808	5.04311	1.22776e-06	2.21416e-05	-1.07995
CENPM	1.69868	2.17887	6.16828	5.41458e-09	1.76131e-07	4.21943
RAB1A	1.69836	2.24277	7.01989	5.95063e-11	2.97583e-09	8.66129
SOAT1	1.69592	1.70921	6.38062	1.811e-09	6.4983e-08	5.29567
CAPN3	1.68828	0.887785	7.30758	1.21356e-11	7.00483e-10	10.232
SUMO2	1.6717	6.23331	3.82887	0.000184312	0.00187086	-5.89876
MCFD2	1.6627	2.66372	7.13866	3.09812e-11	1.6438e-09	9.30582
NDUFB4	1.66049	3.55133	8.18648	7.93409e-14	7.32504e-12	15.2138
DTYMK	1.63296	3.6775	5.68724	5.97278e-08	1.50644e-06	1.86669
SEPTIN7	1.62909	3.59071	4.87052	2.65055e-06	4.40358e-05	-1.82633
VAT1	1.61119	2.2185	6.25696	3.43564e-09	1.16211e-07	4.66624
HMGN1	1.58504	3.06736	5.87086	2.42167e-08	6.73506e-07	2.75028
NARF	1.57755	2.01757	5.76087	4.16756e-08	1.09476e-06	2.21876
MIR4435-2HG	1.5692	1.48851	10.547	4.40221e-20	1.45927e-17	29.5484
MRPL27	1.56615	5.37989	4.26827	3.36131e-05	0.000419032	-4.27519
NDUFB5	1.5656	1.75107	8.48858	1.33669e-14	1.43154e-12	16.9814
XBP1	1.56315	1.7238	6.783	2.15187e-10	9.31565e-09	7.39318
PSAP	1.56072	1.72616	8.91788	1.02391e-15	1.39212e-13	19.5341
RTCB	1.55395	1.93461	9.33048	8.35348e-17	1.39784e-14	22.0269
TRAPPC2L	1.55163	3.52464	3.54089	0.000522323	0.00464012	-6.88306
CYSTM1	1.54923	2.16295	7.77469	8.63156e-13	6.43319e-11	12.8477
IFI16	1.53007	1.17562	5.54841	1.16828e-07	2.7309e-06	1.21102
MGST3	1.51485	1.946	9.35608	7.14325e-17	1.23083e-14	22.1827
EIF3E	1.50928	3.23066	4.75674	4.35901e-06	6.83395e-05	-2.30782
MTRNR2L3	1.50709	1.04035	13.2689	1.38241e-27	3.20775e-24	46.8124
COPS9	1.50433	3.06525	7.72078	1.17539e-12	8.5587e-11	12.5419
MT1X	1.50127	1.96398	4.10538	6.41519e-05	0.000742804	-4.89379
MKKS	1.48377	2.55925	6.72846	2.88364e-10	1.21806e-08	7.10463
VPS29	1.47304	2.48905	6.39463	1.68357e-09	6.07865e-08	5.36742
MRPL40	1.47095	2.31668	9.46083	3.7597e-17	6.9569e-15	22.8216
MRPL13	1.47062	3.40553	4.54019	1.09876e-05	0.000155398	-3.20035
MRPS7	1.46939	3.51372	6.07787	8.57621e-09	2.65573e-07	3.768
ASNS	1.4639	2.26315	4.07619	7.18898e-05	0.000824176	-5.00255
COX7A2L	1.45918	1.97568	7.74416	1.0282e-12	7.55748e-11	12.6744
METTL5	1.45347	1.50728	7.99086	2.4809e-13	2.09588e-11	14.0833
P4HB	1.45123	3.63337	4.76078	4.28332e-06	6.72161e-05	-2.29088
CDKN3	1.43533	2.01699	5.41273	2.22818e-07	4.87454e-06	0.5809
TIMMDC1	1.42372	4.07462	5.92448	1.85452e-08	5.31699e-07	3.01173
FOS	1.41522	1.40269	5.08364	1.02217e-06	1.88043e-05	-0.901961
MYH10	1.41344	1.36545	6.0441	1.01733e-08	3.10062e-07	3.60046
WDR12	1.38646	2.43874	4.54261	1.08762e-05	0.000154072	-3.19053
UQCRB	1.37521	2.7829	5.94024	1.71414e-08	4.95122e-07	3.08887
SNAI2	1.37468	0.807212	8.38152	2.51942e-14	2.55659e-12	16.3522
PON2	1.37209	1.42342	8.22314	6.40007e-14	5.97214e-12	15.427
OLFM1	1.37182	0.769558	6.00359	1.24772e-08	3.72135e-07	3.40024
PTRH2	1.36841	1.69864	8.74165	2.95462e-15	3.62107e-13	18.4808
FHL2	1.36233	1.82508	3.41479	0.000808665	0.00673519	-7.29335
ACP1	1.34918	2.67642	7.1796	2.47095e-11	1.35014e-09	9.52927
ERGIC2	1.34319	1.98567	5.48201	1.60445e-07	3.64281e-06	0.901295
CALD1	1.33565	1.6057	3.87856	0.000153075	0.00159043	-5.72243
APOBEC3B	1.33376	1.49566	7.53401	3.4005e-12	2.22477e-10	11.4903
MMADHC	1.32714	2.5941	5.81032	3.26746e-08	8.75498e-07	2.45693
AP1S2	1.32641	1.58723	6.16769	5.43092e-09	1.76497e-07	4.21647
AKR1A1	1.32377	1.85799	6.79496	2.0177e-10	8.83371e-09	7.45665
DLD	1.32218	2.04712	7.34098	1.00704e-11	5.87122e-10	10.4164
SAR1B	1.31807	1.60454	7.97455	2.72697e-13	2.29263e-11	13.9895
HADHB	1.3123	1.68401	8.71202	3.52845e-15	4.30916e-13	18.3044
IL1RAP	1.31157	0.767221	12.5268	1.55563e-25	1.80484e-22	42.0875
LY6E	1.30974	3.32753	4.28765	3.10895e-05	0.000390087	-4.20035
UBXN4	1.30005	1.68241	9.06485	4.2096e-16	6.05452e-14	20.418
CLTC	1.29592	1.33526	8.69215	3.97396e-15	4.73691e-13	18.1863
MAD2L2	1.29536	2.87678	4.19823	4.448e-05	0.000537186	-4.54356
PSMG1	1.2827	2.30176	5.18314	6.49113e-07	1.26007e-05	-0.460553
EIF4A3	1.27172	3.49635	4.62711	7.60823e-06	0.000112052	-2.84591
RAB27A	1.26153	0.736588	7.38523	7.86043e-12	4.68476e-10	10.6614
HIGD1A	1.25091	1.71712	5.87019	2.4297e-08	6.74298e-07	2.74704
MTFP1	1.25033	1.78492	5.76287	4.12669e-08	1.08649e-06	2.22841
RHOBTB3	1.24954	1.08021	9.26978	1.21025e-16	1.97765e-14	21.658
RAB32	1.2343	1.12784	7.24418	1.72731e-11	9.68126e-10	9.88305
ST13	1.22669	2.43128	7.46483	5.02507e-12	3.11135e-10	11.1039
SRP19	1.20809	2.58713	5.15155	7.50252e-07	1.43165e-05	-0.601374
TBC1D7	1.19819	0.971132	7.70034	1.32103e-12	9.49993e-11	12.4263
HSPA9	1.1888	3.37515	4.14572	5.47541e-05	0.000645805	-4.74239
NDUFAF4	1.18537	1.60342	6.8424	1.56219e-10	7.05235e-09	7.70896
ZC3H15	1.18185	2.16278	6.11109	7.24599e-09	2.29068e-07	3.93341
RPL39L	1.18111	1.14125	10.3028	2.03449e-19	5.62004e-17	28.0217
SARS1	1.17953	2.6295	4.9304	2.03364e-06	3.47315e-05	-1.56957
FBXO7	1.17523	1.74855	8.6384	5.4796e-15	6.31533e-13	17.8671
ACTN1	1.17135	2.65667	4.15015	5.38069e-05	0.000636574	-4.7257
TALDO1	1.17022	2.50703	7.15959	2.75997e-11	1.48475e-09	9.41999
SON	1.16955	2.8508	5.35922	2.86635e-07	6.05745e-06	0.335349
OSTC	1.16806	2.35135	5.42568	2.09588e-07	4.63463e-06	0.6406
CD58	1.16344	1.62671	4.97487	1.66798e-06	2.91591e-05	-1.37734
MYO10	1.16218	0.725709	9.38504	5.98274e-17	1.05703e-14	22.3592
JKAMP	1.14852	1.18817	8.44423	1.73866e-14	1.81729e-12	16.7204
IDH3G	1.13986	1.92984	5.41856	2.16766e-07	4.7601e-06	0.607755
SNX3	1.13524	2.02812	5.29054	3.95097e-07	8.075e-06	0.0226747
EIF2S1	1.13471	3.32669	3.62153	0.000392533	0.00359539	-6.61398
STK25	1.13334	1.60465	5.20018	6.00216e-07	1.17829e-05	-0.384367
MRPL12	1.13268	2.47488	4.86311	2.73856e-06	4.53249e-05	-1.85797
NAA20	1.1289	3.3105	3.74081	0.000255057	0.00247975	-6.20662
RPN2	1.11875	4.31423	3.8838	0.000150091	0.00156315	-5.70373
HDDC2	1.11798	1.62623	7.06853	4.55787e-11	2.33296e-09	8.92455
CDKN2A	1.11781	0.911222	6.90314	1.12432e-10	5.24573e-09	8.03339
MTLN	1.11641	0.711356	12.3377	5.1863e-25	5.47013e-22	40.8834
LINC01291	1.11493	0.839267	7.86241	5.21333e-13	4.10532e-11	13.3473
CAPZA2	1.11171	2.16078	5.43518	2.00376e-07	4.44789e-06	0.684443
PRPF40A	1.10568	2.4425	6.8723	1.32895e-10	6.08379e-09	7.86844
MTHFD2	1.1042	2.31588	3.71001	0.000285369	0.00273172	-6.31286
FBXO32	1.09344	0.813981	6.35309	2.08976e-09	7.41337e-08	5.15488
DGCR6L	1.09323	1.85112	4.22283	4.03276e-05	0.000493546	-4.44971
WDR61	1.09173	1.99299	6.65073	4.36749e-10	1.79052e-08	6.69558
PDIA3	1.08216	3.53733	3.49386	0.000615654	0.00534109	-7.03758
MRPL15	1.08191	2.65542	5.04003	1.24494e-06	2.24051e-05	-1.09344
RPL36AL	1.07191	3.79831	5.04812	1.20035e-06	2.17576e-05	-1.05803
RER1	1.07104	4.91649	3.77985	0.000220996	0.00219583	-6.07087
GGH	1.07101	1.57236	6.50305	9.54249e-10	3.6141e-08	5.926
SSR1	1.0689	1.53271	5.85037	2.68065e-08	7.3409e-07	2.65077
HDLBP	1.06797	1.60817	7.53233	3.43288e-12	2.24174e-10	11.4809
ALG8	1.06318	1.64168	6.53696	7.98133e-10	3.0798e-08	6.10185
POLE4	1.05306	2.95825	4.75665	4.3608e-06	6.83395e-05	-2.30822
EEF1E1	1.0454	2.32579	4.26436	3.41461e-05	0.000424796	-4.29027
TXNL4A	1.04435	3.11702	5.66664	6.60229e-08	1.64849e-06	1.76871
GPM6B	1.04174	0.551037	10.2649	2.57817e-19	6.95626e-17	27.7856
MAD1L1	1.04158	1.01271	4.15239	5.33337e-05	0.000632266	-4.71725
TNFRSF14	1.04106	0.603131	6.48798	1.03293e-09	3.86581e-08	5.84803
ARMC8	1.04059	1.24846	6.86934	1.35043e-10	6.16029e-09	7.85263
TMED10	1.03951	2.04222	5.713	5.26782e-08	1.34718e-06	1.98954
PSMC2	1.03621	4.18189	3.65973	0.000342295	0.0031898	-6.48474
CD99	1.03279	0.957729	10.7045	1.63537e-20	5.69207e-18	30.5363
RAD51C	1.02864	1.79237	6.17857	5.13701e-09	1.67729e-07	4.2711
MRPL47	1.02805	1.95457	5.87735	2.34484e-08	6.54487e-07	2.78187
PRMT2	1.02382	1.58237	5.06044	1.13536e-06	2.0668e-05	-1.00397
ATIC	1.02228	2.67586	5.14197	7.83819e-07	1.48998e-05	-0.643928
GSTK1	1.01446	1.56293	8.64582	5.2422e-15	6.08988e-13	17.9111
ATP1A1	1.01021	1.47279	8.76954	2.49954e-15	3.12946e-13	18.647
CMC2	1.00539	2.39659	5.3744	2.66914e-07	5.70652e-06	0.404833
DAD1	1.00503	4.23053	4.07255	7.29157e-05	0.000833466	-5.01608
UPP1	1.00426	1.56284	3.92316	0.000129376	0.00137666	-5.56253
GPAA1	-1.00053	1.79344	-4.64957	6.91353e-06	0.000103099	-2.75349
GAS5	-1.00371	2.85452	-3.98551	0.000102032	0.00111888	-5.3365
MARCKSL1	-1.00698	1.23441	-7.21465	2.03495e-11	1.13145e-09	9.72108
MRPL54	-1.00813	1.22391	-7.43765	5.85609e-12	3.57592e-10	10.9525
ACY1	-1.00867	1.18929	-5.18544	6.42306e-07	1.24825e-05	-0.4503
NUDT21	-1.01248	1.87512	-6.4755	1.1029e-09	4.10124e-08	5.78353
STX10	-1.01274	0.946888	-10.1158	6.53564e-19	1.66043e-16	26.8582
ARPC5	-1.01296	1.73753	-7.11371	3.55501e-11	1.85461e-09	9.16995
MACROH2A1	-1.01668	1.48004	-8.75145	2.78597e-15	3.4386e-13	18.5392
VKORC1	-1.02176	3.7264	-3.62957	0.000381415	0.00350926	-6.58688
UBE2N	-1.02186	3.09383	-3.98094	0.000103835	0.00113614	-5.35318
CD59	-1.0443	3.07628	-3.52873	0.000545082	0.00481037	-6.92317
AP1M1	-1.04523	1.15926	-8.69326	3.9478e-15	4.72427e-13	18.1929
RHOA	-1.04772	3.8666	-6.15441	5.8118e-09	1.87649e-07	4.14992
EBP	-1.04971	1.72436	-5.17342	6.7875e-07	1.31102e-05	-0.503977
TKT	-1.04977	2.00744	-5.14591	7.69827e-07	1.46499e-05	-0.626417
RAB34	-1.05038	2.88591	-4.53808	1.10853e-05	0.000156525	-3.20888
GRPEL1	-1.05039	1.39548	-10.5674	3.87221e-20	1.29593e-17	29.6763
WDR54	-1.05459	1.54883	-7.27224	1.47768e-11	8.40395e-10	10.0373
RAB11A	-1.05682	2.8777	-3.82679	0.000185746	0.00188267	-5.90611
TRIM28	-1.06666	2.33002	-3.85915	0.000164626	0.00169217	-5.79153
OTUB1	-1.06847	2.50098	-6.30754	2.64627e-09	9.1648e-08	4.92278
TINAGL1	-1.07343	0.683444	-9.80574	4.48584e-18	9.63791e-16	24.9387
MAGEC2	-1.07469	0.584239	-12.9716	9.16027e-27	1.59416e-23	44.9203
PIH1D1	-1.07511	1.04092	-10.7157	1.52364e-20	5.41141e-18	30.6069
RUVBL1	-1.07517	1.81684	-7.72116	1.17279e-12	8.55765e-11	12.5441
NUBP2	-1.07829	1.4046	-6.82577	1.70894e-10	7.6258e-09	7.62042
EI24	-1.08607	1.80107	-7.25774	1.60182e-11	9.05082e-10	9.95759
DCPS	-1.09542	1.3852	-8.11284	1.2202e-13	1.08342e-11	14.7869
CCT3	-1.09809	5.08891	-4.56008	1.01056e-05	0.000144154	-3.1197
DDX49	-1.09846	1.02815	-8.50826	1.18926e-14	1.2976e-12	17.0975
NDUFB11	-1.09895	1.90967	-8.02338	2.05412e-13	1.77408e-11	14.2704
IGFBP6	-1.09915	0.736664	-8.36732	2.73985e-14	2.74822e-12	16.2689
RBM4	-1.09922	2.08359	-7.02706	5.72158e-11	2.88199e-09	8.70004
MICOS13	-1.10335	2.13642	-6.42215	1.45835e-09	5.32625e-08	5.50868
LYPLA2	-1.10483	1.28735	-7.93665	3.39597e-13	2.7981e-11	13.772
NBPF14	-1.10715	1.0674	-7.82632	6.41688e-13	4.86593e-11	13.1415
TOMM40	-1.11067	1.81509	-5.25009	4.76694e-07	9.563e-06	-0.160131
WDR74	-1.11398	1.60267	-7.04312	5.23963e-11	2.66234e-09	8.78692
DDX56	-1.11556	1.73464	-7.49717	4.18736e-12	2.66445e-10	11.2843
MRPL28	-1.12052	2.1045	-6.91049	1.08036e-10	5.0815e-09	8.07273
RFXANK	-1.12449	1.39644	-5.61602	8.43722e-08	2.04503e-06	1.52899
POLDIP2	-1.1267	1.30481	-10.4071	1.05897e-19	3.15029e-17	28.6728
CKB	-1.12858	1.30367	-4.0031	9.53731e-05	0.00105483	-5.27219
SSNA1	-1.12881	1.95777	-5.65511	6.98231e-08	1.72727e-06	1.71399
RBMX	-1.13462	1.57481	-8.86106	1.44206e-15	1.87285e-13	19.1937
USE1	-1.13975	1.16169	-8.87795	1.30256e-15	1.70439e-13	19.2948
MYL6B	-1.15003	1.50073	-7.57266	2.73196e-12	1.82162e-10	11.7069
MTX1	-1.1547	2.15376	-6.64902	4.40743e-10	1.80476e-08	6.68661
TOMM20	-1.16262	1.50836	-8.2284	6.20552e-14	5.82182e-12	15.4576
MRPS24	-1.16371	3.00062	-5.51782	1.35254e-07	3.11147e-06	1.06801
ECH1	-1.16573	2.3063	-4.88384	2.49932e-06	4.18228e-05	-1.76941
PTBP1	-1.18018	1.95977	-5.16846	6.94354e-07	1.33893e-05	-0.526082
CT45A3	-1.18167	0.636819	-12.2333	1.00837e-24	9.48575e-22	40.2187
PDHB	-1.18403	2.12704	-7.66311	1.63359e-12	1.14635e-10	12.216
NDUFAB1	-1.1852	5.52377	-4.29215	3.05296e-05	0.000384031	-4.18292
MRPL53	-1.19796	1.94634	-6.59795	5.78082e-10	2.30742e-08	6.41944
PLK1	-1.19831	1.32679	-5.88701	2.23499e-08	6.26337e-07	2.82887
PARP1	-1.20277	3.77817	-3.98023	0.000104115	0.00113885	-5.35575
WDR45	-1.20861	1.24066	-8.57519	7.98755e-15	9.02646e-13	17.4928
TRIR	-1.20938	2.00623	-11.0829	1.5015e-21	6.96815e-19	32.9196
EIF2B1	-1.22335	1.39007	-8.75582	2.71397e-15	3.36166e-13	18.5652
NONO	-1.238	2.10508	-6.54143	7.79551e-10	3.01814e-08	6.12504
HNRNPM	-1.23999	1.93826	-5.4519	1.85115e-07	4.14615e-06	0.761726
C4orf48	-1.24121	1.11504	-5.03682	1.2631e-06	2.26733e-05	-1.10751
MARS1	-1.2492	1.83681	-8.66945	4.55183e-15	5.3524e-13	18.0514
TMCO1	-1.25232	2.47276	-7.15987	2.75584e-11	1.48475e-09	9.42146
UBL7	-1.25711	1.89662	-6.66521	4.0431e-10	1.66932e-08	6.77161
SF3B4	-1.2619	1.83888	-10.3581	1.43887e-19	4.17344e-17	28.3671
PSMC3	-1.26552	3.61071	-4.9771	1.65142e-06	2.89131e-05	-1.36767
ELOF1	-1.27574	1.10969	-12.6298	8.07405e-26	1.01598e-22	42.7433
MAGEA12	-1.28128	0.776501	-11.9196	7.42644e-24	5.38987e-21	38.2228
CHMP2A	-1.28132	2.39319	-6.09275	7.95284e-09	2.48257e-07	3.84206
ARL6IP4	-1.28204	3.05106	-5.12707	8.38985e-07	1.58103e-05	-0.710046
TECR	-1.28364	3.69007	-5.05577	1.15957e-06	2.10868e-05	-1.02447
GPRC5A	-1.29	0.926096	-7.88138	4.67315e-13	3.72205e-11	13.4557
H2AZ2	-1.29563	3.32377	-6.3432	2.19984e-09	7.7576e-08	5.10441
HLA-DRB5	-1.30607	0.722448	-9.81467	4.24457e-18	9.17617e-16	24.9938
ERCC1	-1.30826	2.25001	-4.87824	2.56184e-06	4.27457e-05	-1.79335
RNASEH2A	-1.3092	2.1634	-6.85134	1.4885e-10	6.73715e-09	7.75661
CALR	-1.32353	2.08842	-7.17298	2.56317e-11	1.39396e-09	9.49306
ZNF511	-1.32704	2.14585	-6.04295	1.02324e-08	3.11318e-07	3.59478
LINC01419	-1.32983	0.715078	-7.57203	2.74169e-12	1.82461e-10	11.7034
TUBB3	-1.33517	1.55058	-6.20096	4.58094e-09	1.51275e-07	4.38361
HLA-DMA	-1.33636	0.770036	-7.57031	2.76861e-12	1.83902e-10	11.6937
COA3	-1.33931	2.57305	-5.42017	2.15122e-07	4.73297e-06	0.615178
MYG1	-1.34406	1.87008	-7.29734	1.28483e-11	7.37948e-10	10.1756
CCT2	-1.35259	3.98031	-4.56389	9.94475e-06	0.000142268	-3.10423
TUBG1	-1.3571	3.00323	-5.64972	7.16752e-08	1.76555e-06	1.6884
MRPL20	-1.36003	4.43285	-7.38786	7.74546e-12	4.63541e-10	10.676
OAF	-1.37057	1.49324	-5.72723	4.91414e-08	1.27074e-06	2.05752
MCM7	-1.37116	4.0555	-4.01424	9.13738e-05	0.00101544	-5.23136
IFRD2	-1.38032	2.07351	-5.46164	1.76757e-07	3.97687e-06	0.806804
UBXN1	-1.38196	1.73853	-8.90426	1.11155e-15	1.48803e-13	19.4525
STIP1	-1.39049	3.0593	-6.95784	8.35042e-11	4.05362e-09	8.32688
EMC4	-1.39609	3.568	-7.16552	2.67099e-11	1.44582e-09	9.45236
TBCB	-1.39986	4.58434	-3.88287	0.000150617	0.00156803	-5.70705
CTNNA1	-1.40164	0.990634	-11.0651	1.68044e-21	7.54212e-19	32.8072
RPS26	-1.40769	2.04932	-11.1487	9.90451e-22	4.99618e-19	33.335
SRSF7	-1.42236	5.23366	-4.02978	8.60623e-05	0.000963178	-5.17425
ADRM1	-1.42511	4.13236	-3.32779	0.00108584	0.00872838	-7.56895
SIGMAR1	-1.42953	2.14135	-5.41839	2.16943e-07	4.76098e-06	0.606959
SLIRP	-1.43057	8.06401	-3.42743	0.000774407	0.00649025	-7.2528
UXT	-1.44685	2.93017	-7.4804	4.60291e-12	2.87628e-10	11.1907
ADIPOR1	-1.44998	1.6975	-10.5035	5.78268e-20	1.82974e-17	29.2763
VPS25	-1.4508	2.00567	-7.51401	3.80757e-12	2.46331e-10	11.3784
PSMB7	-1.45199	8.15627	-3.86097	0.000163506	0.00168323	-5.78505
STUB1	-1.46861	3.99283	-3.86645	0.000160185	0.00165393	-5.76556
FEN1	-1.4755	1.61017	-7.93872	3.35564e-13	2.77426e-11	13.7839
JTB	-1.48055	3.5142	-6.69645	3.42233e-10	1.42656e-08	6.93585
CD96	-1.4877	0.827214	-10.9019	4.712e-21	1.86952e-18	31.778
WDR18	-1.49526	1.30834	-7.62559	2.02269e-12	1.38314e-10	12.0045
ISG20	-1.49822	1.17904	-4.52409	1.17554e-05	0.000164718	-3.26543
ZNRD2	-1.5065	1.81808	-9.92977	2.0793e-18	4.85719e-16	25.7048
CIAO2B	-1.52425	3.15864	-6.29538	2.81799e-09	9.70159e-08	4.86098
TYMS	-1.52457	2.64548	-7.28073	1.40945e-11	8.04216e-10	10.084
EID1	-1.53326	2.3438	-11.0642	1.69018e-21	7.54212e-19	32.8015
CSAG1	-1.54429	0.945265	-12.9473	1.06943e-26	1.61838e-23	44.7654
PSMB4	-1.54541	5.45413	-4.13565	5.69692e-05	0.000669663	-4.78031
MTAP	-1.54593	1.21307	-11.0994	1.35341e-21	6.36577e-19	33.0233
HSD17B10	-1.55552	2.7674	-7.02143	5.90056e-11	2.96115e-09	8.66964
SRSF2	-1.56082	3.63425	-4.24844	3.63997e-05	0.000449904	-4.35153
MAGEA6	-1.56368	0.929634	-12.6279	8.17317e-26	1.01598e-22	42.7311
ETFB	-1.57252	3.87898	-3.65782	0.000344662	0.00320757	-6.49125
SMS	-1.58269	3.42825	-5.98223	1.38904e-08	4.10624e-07	3.29503
RAD23A	-1.58421	2.12165	-8.49519	1.28524e-14	1.38709e-12	17.0204
MRFAP1	-1.59647	1.63056	-11.5298	8.84344e-23	5.21703e-20	35.7477
RPL36AP37	-1.59947	2.96932	-7.48337	4.52639e-12	2.84378e-10	11.2073
ALDH1A3	-1.60095	0.919718	-10.7583	1.16527e-20	4.26931e-18	30.8744
HMGB1P5	-1.61789	3.77987	-5.70719	5.41933e-08	1.3839e-06	1.9618
SLCO4A1	-1.63308	1.27343	-6.92997	9.71846e-11	4.65283e-09	8.17718
PRDX5	-1.63625	4.63671	-5.6229	8.16151e-08	1.98789e-06	1.56146
DPM2	-1.67336	2.02057	-9.27675	1.15986e-16	1.90425e-14	21.7003
PPP2R1A	-1.6786	1.79176	-9.85569	3.29219e-18	7.34537e-16	25.2469
COTL1	-1.67895	3.14078	-8.006	2.2722e-13	1.94315e-11	14.1704
MRPL51	-1.68726	7.78387	-3.36439	0.000959892	0.0078501	-7.45377
AIP	-1.69175	1.87082	-6.90391	1.11962e-10	5.23428e-09	8.03752
RBM8A	-1.69853	8.18176	-4.74101	4.66637e-06	7.24109e-05	-2.37371
TOMM6	-1.7005	2.97039	-9.03481	5.05012e-16	7.14531e-14	20.2369
S100A2	-1.70118	1.18081	-5.00202	1.47703e-06	2.61493e-05	-1.25938
POLR2G	-1.70212	3.61041	-6.16936	5.38467e-09	1.75321e-07	4.22487
CAVIN3	-1.7093	2.39373	-4.8558	2.82801e-06	4.65398e-05	-1.8891
PPP1CA	-1.71309	3.4963	-6.48266	1.06221e-09	3.96976e-08	5.82052
AHSA1	-1.71815	3.22438	-6.41965	1.47752e-09	5.39061e-08	5.49583
PUF60	-1.72225	3.11508	-6.18358	5.00706e-09	1.64102e-07	4.29626
RPL10A	-1.7326	5.74409	-6.30549	2.67448e-09	9.25328e-08	4.91236
IMP3	-1.75785	1.82092	-9.17378	2.17235e-16	3.39062e-14	21.076
MAGEA3	-1.75846	1.00851	-13.1936	2.23185e-27	4.85511e-24	46.3331
PSMD11	-1.76623	2.94838	-8.99307	6.50176e-16	9.12502e-14	19.9857
RNPS1	-1.79344	2.50241	-11.8294	1.31851e-23	9.00971e-21	37.6492
METTL26	-1.79706	3.05497	-6.10226	7.57821e-09	2.38093e-07	3.88941
GADD45GIP1	-1.8058	2.50605	-6.74539	2.6335e-10	1.12468e-08	7.19407
TMEM208	-1.80627	3.94198	-5.52276	1.32098e-07	3.04894e-06	1.09107
CLTA	-1.81998	3.54732	-9.0761	3.93214e-16	5.72645e-14	20.4858
PSMD8	-1.82459	5.10422	-6.15919	5.67176e-09	1.83468e-07	4.17386
TPM1	-1.83164	1.49215	-7.1342	3.17526e-11	1.67452e-09	9.28152
CDK2AP1	-1.85992	3.21768	-7.89186	4.39889e-13	3.51164e-11	13.5156
NEDD8	-1.86385	5.36878	-6.03815	1.04831e-08	3.18112e-07	3.57103
SLC25A6	-1.86413	2.63463	-5.69647	5.71025e-08	1.44651e-06	1.91066
MRPS26	-1.86698	3.29894	-5.03968	1.24691e-06	2.24289e-05	-1.09498
EMP2	-1.87096	2.29009	-6.55654	7.19754e-10	2.81481e-08	6.20361
BUB3	-1.87436	4.05444	-7.16931	2.61572e-11	1.41915e-09	9.47302
WWTR1	-1.88456	2.08211	-9.97768	1.54413e-18	3.70656e-16	26.0013
GPATCH4	-1.88769	3.02667	-7.87045	4.97729e-13	3.92834e-11	13.3932
EXOSC4	-1.90618	3.39064	-5.71941	5.10539e-08	1.31142e-06	2.02017
RPS9	-1.90662	2.96504	-7.92944	3.54065e-13	2.86595e-11	13.7307
RPL27A	-1.95354	9.63057	-4.46324	1.51511e-05	0.000205921	-3.50976
BABAM1	-1.95925	1.86737	-14.0836	7.87627e-30	2.49219e-26	51.9853
CTSC	-1.96268	3.55433	-5.09133	9.87111e-07	1.82364e-05	-0.868051
CHCHD2	-1.973	12.8783	-3.34362	0.00102958	0.00832804	-7.51926
PSMD7	-2.01022	3.13072	-12.2466	9.26724e-25	9.21588e-22	40.3031
PAGE2	-2.0131	1.10201	-12.9614	9.77713e-27	1.59709e-23	44.8551
ATP5MC2	-2.02121	6.48387	-6.81548	1.80649e-10	7.98941e-09	7.56567
EXOSC3	-2.03303	2.351	-9.06095	4.31045e-16	6.14875e-14	20.3944
NDUFS2	-2.03344	2.80475	-8.68045	4.26203e-15	5.04572e-13	18.1168
FAM32A	-2.05564	1.94798	-12.8122	2.52658e-26	3.51761e-23	43.9054
NDUFS8	-2.05683	4.81815	-3.9977	9.73746e-05	0.00107449	-5.29198
CNPY2	-2.06261	5.04751	-6.27199	3.1796e-09	1.08393e-07	4.74234
RPL34	-2.07339	7.02557	-4.62771	7.58884e-06	0.000111828	-2.84345
JPT1	-2.08133	6.22072	-5.34154	3.11392e-07	6.51342e-06	0.25461
NOP10	-2.09184	3.86923	-7.02015	5.94207e-11	2.97582e-09	8.66272
RPLP2	-2.09555	9.81728	-3.62726	0.000384586	0.0035347	-6.59469
PRDX2	-2.10352	3.69495	-9.13167	2.80614e-16	4.20994e-14	20.8213
SCAMP3	-2.11971	4.28078	-7.46456	5.03273e-12	3.11135e-10	11.1024
HLA-B	-2.16077	1.69106	-7.69629	1.35189e-12	9.70183e-11	12.4034
HLA-DPA1	-2.16131	1.1778	-11.9607	5.71937e-24	4.32758e-21	38.4839
NOP16	-2.1919	5.92235	-5.75912	4.20338e-08	1.10334e-06	2.21039
TPM2	-2.19582	1.23948	-14.1834	4.19041e-30	1.62057e-26	52.6172
RPL28	-2.19767	5.05851	-4.39425	2.01439e-05	0.000265982	-3.78369
RPS4X	-2.21814	5.18684	-7.61338	2.16805e-12	1.47491e-10	11.9358
C19orf48	-2.22988	2.60265	-5.96216	1.53609e-08	4.49286e-07	3.19637
HLA-DRB1	-2.23273	1.23283	-9.90482	2.42749e-18	5.5379e-16	25.5505
RPL14	-2.24129	6.53432	-7.71726	1.19924e-12	8.71415e-11	12.522
PRMT1	-2.2439	3.17535	-8.87566	1.32065e-15	1.72159e-13	19.2811
CCDC124	-2.24423	3.05139	-5.05372	1.17034e-06	2.12493e-05	-1.03344
EBNA1BP2	-2.26258	4.01224	-9.14259	2.626e-16	3.96884e-14	20.8873
CRIP2	-2.27133	1.41829	-9.42261	4.7529e-17	8.61611e-15	22.5882
RPL4	-2.27691	11.9242	-5.50391	1.44541e-07	3.31616e-06	1.00318
IMPDH2	-2.29895	2.83119	-10.5329	4.80782e-20	1.57359e-17	29.4604
EXOSC5	-2.35272	2.45288	-7.92173	3.7021e-13	2.97587e-11	13.6865
PHF19	-2.37636	3.74629	-6.32824	2.37737e-09	8.32462e-08	5.02811
MRPL55	-2.39086	4.21695	-4.66849	6.37615e-06	9.57826e-05	-2.67536
RPS29	-2.46191	5.78297	-3.62855	0.000382806	0.00351927	-6.59031
NOSIP	-2.46907	2.9854	-6.82481	1.71785e-10	7.63622e-09	7.61528
CDC20	-2.47246	4.48262	-4.75206	4.44838e-06	6.95242e-05	-2.32745
MOK	-2.47821	1.9019	-10.1025	7.10286e-19	1.78494e-16	26.7753
AP2S1	-2.47854	3.92055	-10.3009	2.05881e-19	5.64243e-17	28.0099
PHB2	-2.48744	5.46386	-7.36341	8.88256e-12	5.24011e-10	10.5405
MRPS34	-2.49829	3.62234	-7.49829	4.1611e-12	2.65259e-10	11.2906
PFDN5	-2.50372	6.23812	-7.74735	1.00955e-12	7.4446e-11	12.6926
CDC37	-2.51761	3.13921	-7.70922	1.25568e-12	9.06743e-11	12.4765
SRM	-2.52303	6.44289	-4.97957	1.63332e-06	2.86395e-05	-1.35698
PPP4C	-2.52683	3.04993	-9.33134	8.30979e-17	1.39725e-14	22.0322
EIF3K	-2.53538	7.56446	-5.25302	4.70272e-07	9.45052e-06	-0.146928
GTSF1	-2.55951	1.39719	-14.1264	6.01037e-30	2.09197e-26	52.2561
PRDX6	-2.61596	4.43882	-9.90893	2.36651e-18	5.49125e-16	25.5759
PA2G4	-2.6311	5.07614	-8.99977	6.24331e-16	8.79775e-14	20.026
ILF2	-2.63395	6.17307	-6.79725	1.99303e-10	8.73671e-09	7.46877
SELENOH	-2.64298	5.22113	-6.93129	9.64895e-11	4.62591e-09	8.18426
ARL2	-2.69261	2.62303	-9.55149	2.15402e-17	4.18842e-15	23.3761
FARSA	-2.71768	2.4085	-13.1633	2.7057e-27	5.53968e-24	46.1405
TMA7	-2.72009	5.43119	-9.38053	6.15032e-17	1.08115e-14	22.3317
RPL36A	-2.75507	4.79738	-9.1812	2.07641e-16	3.27021e-14	21.1209
GUK1	-2.78019	6.83109	-4.0552	7.79991e-05	0.000882587	-5.0804
LSM4	-2.79575	4.53267	-10.36	1.42194e-19	4.17344e-17	28.3789
TOMM5	-2.81414	5.29236	-6.03994	1.03888e-08	3.15802e-07	3.57989
PPIB	-2.84233	10.0648	-3.9005	0.000140945	0.00148284	-5.64397
GPX1	-2.85247	8.32926	-3.94956	0.000117043	0.00126437	-5.46721
C19orf53	-2.86378	3.64946	-11.3576	2.63801e-22	1.43467e-19	34.6561
HMGA1	-2.86985	2.63349	-10.717	1.51111e-20	5.41141e-18	30.6151
RPL9P8	-2.87324	10.1707	-3.91106	0.000135435	0.00143107	-5.60605
TMEM258	-2.93535	3.42696	-11.9916	4.69859e-24	3.7168e-21	38.6804
CMTM7	-2.95075	2.7257	-12.9103	1.35319e-26	1.96247e-23	44.53
NDUFB10	-2.95124	6.11263	-7.85998	5.28668e-13	4.12574e-11	13.3334
SRP14	-3.01102	9.03597	-6.92445	1.00145e-10	4.75912e-09	8.14756
STOML2	-3.01155	4.00983	-9.17566	2.14767e-16	3.3672e-14	21.0874
CCNB1	-3.03541	5.12285	-3.48713	0.000630211	0.00544431	-7.05953
PDLIM4	-3.04584	1.69345	-9.36243	6.87087e-17	1.20167e-14	22.2214
HNRNPA2B1	-3.06359	5.01023	-8.00346	2.30602e-13	1.96243e-11	14.1557
BANF1	-3.06655	5.64731	-9.33755	8.00033e-17	1.35174e-14	22.0699
C11orf98	-3.11129	3.51205	-13.1476	2.9905e-27	5.78263e-24	46.0403
PPP1R14B	-3.1125	5.04846	-9.26038	1.2817e-16	2.08462e-14	21.6009
TPM3	-3.11862	7.44913	-6.75895	2.44866e-10	1.0509e-08	7.2658
RPS7	-3.12753	11.2733	-6.21333	4.29935e-09	1.43062e-07	4.44592
RPS24	-3.13531	7.16832	-6.39729	1.66037e-09	6.01361e-08	5.38107
COX7C	-3.14481	10.3534	-4.74279	4.63063e-06	7.19205e-05	-2.36627
EIF3G	-3.14831	4.6195	-6.00174	1.25938e-08	3.75291e-07	3.39112
PSMD4	-3.16389	6.22571	-8.89125	1.20225e-15	1.59108e-13	19.3745
RUVBL2	-3.16448	4.14136	-7.79328	7.75824e-13	5.84488e-11	12.9534
EIF1	-3.1699	9.63863	-4.93869	1.96005e-06	3.36067e-05	-1.53384
TRAPPC4	-3.21899	3.5847	-12.6632	6.52575e-26	8.73598e-23	42.9563
NHP2	-3.2577	9.3231	-6.48873	1.02883e-09	3.85514e-08	5.85194
COX4I1	-3.27751	12.8932	-4.49887	1.30628e-05	0.000180566	-3.367
FIBP	-3.28366	3.15667	-10.4833	6.56451e-20	2.05842e-17	29.1498
EEF1G	-3.29451	7.52168	-7.5275	3.52786e-12	2.29087e-10	11.4539
SNRPB	-3.29493	10.3624	-7.76506	9.12179e-13	6.78404e-11	12.793
SRSF3	-3.30648	6.30569	-8.69754	3.84796e-15	4.65042e-13	18.2183
RAC1	-3.3268	7.17204	-9.58525	1.74997e-17	3.46077e-15	23.5829
S100A16	-3.34551	2.03199	-9.94396	1.90394e-18	4.50807e-16	25.7926
XAGE1A	-3.37552	1.89043	-15.7537	2.2309e-34	1.55298e-30	62.4761
C1QBP	-3.53781	11.2376	-5.46139	1.76961e-07	3.97888e-06	0.805678
POLR2F	-3.54828	8.56892	-5.6213	8.22495e-08	2.00194e-06	1.55389
CACYBP	-3.61449	5.60251	-7.71431	1.21967e-12	8.84416e-11	12.5053
RPS15A	-3.63051	8.67704	-7.15519	2.82799e-11	1.51666e-09	9.39593
PSMC4	-3.67516	4.27692	-11.3873	2.18436e-22	1.20681e-19	34.8445
NDUFB7	-3.68712	6.40715	-5.38	2.59973e-07	5.57181e-06	0.43052
FST	-3.69488	2.08804	-4.4376	1.6849e-05	0.000227041	-3.61196
SNRPE	-3.71006	10.1968	-3.52179	0.000558499	0.00491134	-6.94603
MDH2	-3.71411	7.63202	-6.39325	1.69574e-09	6.11624e-08	5.36034
ATP5F1B	-3.77016	23.558	-3.60961	0.000409592	0.00373494	-6.65409
RPS10	-3.77029	11.3227	-6.04411	1.01726e-08	3.10062e-07	3.60053
DDX39A	-3.77398	4.67382	-8.75597	2.7116e-15	3.36166e-13	18.5661
RPL23	-3.77935	8.03185	-8.42768	1.91771e-14	1.98064e-12	16.6231
RPS2P5	-3.78363	2.10652	-16.9717	1.24784e-37	4.34323e-33	69.9841
EIF3I	-3.78911	11.8336	-5.3285	3.30994e-07	6.88618e-06	0.195126
EIF4A1	-3.83759	12.3866	-6.0152	1.17688e-08	3.53429e-07	3.45756
SNHG17	-3.86656	3.02239	-10.9132	4.38669e-21	1.77538e-18	31.8494
ARF1	-3.87286	5.60025	-7.93363	3.45589e-13	2.817e-11	13.7547
RPL39	-3.91546	7.65949	-6.28336	2.99841e-09	1.02618e-07	4.8
BOLA2	-3.91893	7.48216	-4.85388	2.85201e-06	4.68684e-05	-1.89728
LOC105369760	-3.96183	9.59095	-4.39577	2.00188e-05	0.000264431	-3.7777
PDCD6	-3.98465	5.12124	-12.1445	1.77503e-24	1.50687e-21	39.6534
TUFM	-4.01918	5.924	-8.68678	4.10384e-15	4.87502e-13	18.1543
RPS28	-4.05853	9.37658	-4.10256	6.48614e-05	0.000750521	-4.9043
SSR2	-4.13243	7.88984	-7.24001	1.76771e-11	9.89176e-10	9.8602
RPL3	-4.24845	16.1527	-4.8883	2.45055e-06	4.11054e-05	-1.75032
H3-3A	-4.26743	4.88152	-13.6752	1.04687e-28	2.80288e-25	49.3952
UBL5	-4.26998	5.93417	-10.8707	5.73775e-21	2.21898e-18	31.5815
RPL13A	-4.30776	9.84182	-9.41885	4.86371e-17	8.77132e-15	22.5653
MIA	-4.3432	6.82928	-5.59472	9.35062e-08	2.24145e-06	1.42854
PSMB3	-4.42397	11.2121	-6.90379	1.12036e-10	5.23428e-09	8.03687
S100A13	-4.49291	7.40008	-4.73686	4.75106e-06	7.36267e-05	-2.3911
CDK4	-4.51359	6.13401	-8.91426	1.04652e-15	1.4142e-13	19.5124
RPL7A	-4.54608	8.5105	-9.49571	3.03503e-17	5.74116e-15	23.0347
PAGE5	-4.64676	2.51717	-14.7781	9.87805e-32	4.29769e-28	56.3707
KRT18	-4.67293	3.7348	-10.0793	8.20578e-19	2.01134e-16	26.6314
HNRNPC	-4.80903	6.70974	-9.84801	3.45258e-18	7.65416e-16	25.1996
UBE2S	-4.81447	9.74124	-4.47834	1.42298e-05	0.000194993	-3.44938
NDUFA13	-4.90405	11.2871	-5.19824	6.05596e-07	1.18751e-05	-0.393048
PKM	-4.94825	10.9268	-6.61018	5.41779e-10	2.18002e-08	6.48332
SH3BGRL3	-5.11935	15.4941	-3.67086	0.000328845	0.00308346	-6.44689
COPE	-5.2033	6.80675	-7.25059	1.66679e-11	9.38742e-10	9.9183
ATP5ME	-5.25869	5.02857	-12.2811	7.43795e-25	7.61428e-22	40.5229
HMGB1	-5.2635	15.4816	-5.49318	1.52127e-07	3.4721e-06	0.953248
HNRNPA1	-5.29655	7.61848	-10.7968	9.1447e-21	3.42248e-18	31.1163
PFDN2	-5.30179	5.9773	-13.0447	5.75218e-27	1.05374e-23	45.3858
HMGN2	-5.31768	20.2824	-3.92347	0.000129225	0.00137547	-5.56141
PLIN2	-5.42222	3.77	-12.4158	3.15463e-25	3.54194e-22	41.3805
RPL6	-5.56478	7.0375	-11.8841	9.3105e-24	6.6135e-21	37.9969
CCT5	-5.57834	10.0143	-8.43321	1.85592e-14	1.92827e-12	16.6556
LMNA	-5.6598	6.29815	-7.48942	4.37458e-12	2.75836e-10	11.2411
TAGLN2	-5.87312	6.19171	-9.98373	1.4872e-18	3.59468e-16	26.0388
XAGE1B	-5.89369	3.24699	-15.8053	1.61946e-34	1.40918e-30	62.7972
HLA-DRA	-5.91747	3.27835	-8.40175	2.2356e-14	2.2886e-12	16.4708
RPL37	-6.19493	9.27118	-10.6775	1.93802e-20	6.67869e-18	30.3669
ENO1	-6.54638	36.5102	-3.65289	0.000350824	0.00325882	-6.50798
BTF3	-6.60351	8.95387	-11.4071	1.92739e-22	1.08201e-19	34.9695
IL13RA2	-6.78395	3.66478	-9.2131	1.70987e-16	2.74257e-14	21.3142
TUBA1C	-6.85995	8.54016	-7.33899	1.01829e-11	5.92686e-10	10.4054
RPSA	-6.96243	12.0031	-10.7703	1.08015e-20	3.99955e-18	30.9501
RPS17	-7.33251	9.53234	-13.6221	1.4659e-28	3.64444e-25	49.0582
IFITM3	-7.41601	5.17483	-9.63324	1.3021e-17	2.63494e-15	23.8773
RPS11	-7.46047	13.6367	-8.70856	3.60237e-15	4.36878e-13	18.2838
RPL32	-7.47675	10.1586	-11.9195	7.43302e-24	5.38987e-21	38.222
MYL6	-7.50908	24.1654	-3.77145	0.000227937	0.00225514	-6.10017
RPS18	-7.55631	30.9178	-4.4007	1.96175e-05	0.000260117	-3.75824
S100A10	-7.95955	18.1631	-5.04803	1.20084e-06	2.17576e-05	-1.05842
RPL19	-8.01257	21.7704	-8.19355	7.61233e-14	7.04666e-12	15.2549
RPS14	-8.10414	28.541	-6.37727	1.84284e-09	6.59895e-08	5.27853
ANXA1	-8.10517	6.1488	-9.34632	7.58273e-17	1.29375e-14	22.1233
GNAS	-8.34308	11.7033	-6.37579	1.85717e-09	6.64344e-08	5.27091
WDR83OS	-8.39211	7.76007	-11.5452	8.02066e-23	4.89767e-20	35.8453
TIMP1	-8.49352	13.1701	-3.3059	0.00116838	0.00928246	-7.63731
PFN1	-8.59232	24.0216	-4.87409	2.60923e-06	4.34115e-05	-1.81111
UBA52	-8.66807	10.8749	-10.9355	3.81141e-21	1.57928e-18	31.9897
RPS25	-8.68177	14.2867	-8.77031	2.48806e-15	3.12946e-13	18.6516
EIF6	-8.70934	15.2117	-7.90929	3.9778e-13	3.19012e-11	13.6153
TUBB4B	-8.73789	9.76301	-10.5082	5.61697e-20	1.79362e-17	29.3053
MAGEA4	-8.73995	4.856	-15.1322	1.07248e-32	6.22148e-29	58.5952
NACA	-8.89995	18.3562	-9.73619	6.89727e-18	1.45495e-15	24.5102
S100A4	-8.98616	5.78835	-4.4053	1.92495e-05	0.00025592	-3.74004
RPL36	-9.67869	17.2861	-7.4667	4.97258e-12	3.09064e-10	11.1143
RACK1	-10.1363	32.1656	-5.52416	1.31217e-07	3.03263e-06	1.0976
RPL29	-10.2381	16.4858	-9.44399	4.16878e-17	7.59678e-15	22.7187
RPL15	-10.3167	22.3917	-12.3729	4.14548e-25	4.50899e-22	41.1074
RPS19	-10.3837	25.6158	-5.85039	2.68043e-08	7.3409e-07	2.65085
RPS21	-10.4736	20.3975	-8.8869	1.23423e-15	1.62107e-13	19.3484
TRMT112	-10.6449	10.1679	-16.7463	4.93336e-37	8.58552e-33	68.6056
EIF5A	-10.8131	10.8255	-16.376	4.7752e-36	5.54018e-32	66.3296
RPS23	-10.8833	17.8573	-10.3586	1.43479e-19	4.17344e-17	28.37
RPL23A	-11.0593	21.0288	-10.885	5.24265e-21	2.05029e-18	31.6715
FTL	-11.1084	24.5389	-5.06704	1.10198e-06	2.01341e-05	-0.974985
RPL8	-11.2612	40.4353	-3.46923	0.00067056	0.00575432	-7.11779
RPL18	-11.3425	19.5881	-8.02185	2.07245e-13	1.78548e-11	14.2616
RPLP1	-11.4037	22.8365	-6.82642	1.70295e-10	7.60884e-09	7.62388
PPIA	-12.3696	52.3475	-4.90422	2.28401e-06	3.85348e-05	-1.68212
FAU	-12.5798	17.7275	-6.94822	8.79954e-11	4.24795e-09	8.27519
RPLP0	-13.8166	21.0134	-12.2174	1.11599e-24	1.02219e-21	40.1173
RPL13	-14.6947	22.6289	-8.12811	1.1161e-13	1.0038e-11	14.8753
RPL41	-14.8699	32.7568	-9.16539	2.28605e-16	3.52906e-14	21.0253
RPL35	-14.8828	24.9762	-8.49305	1.30167e-14	1.39834e-12	17.0078
TUBA1B	-15.5229	27.3628	-8.51185	1.16421e-14	1.28232e-12	17.1186
RPL18A	-16.0081	21.9735	-8.93187	9.41051e-16	1.29463e-13	19.618
RPS5	-16.1106	24.2741	-8.35519	2.94312e-14	2.92681e-12	16.1979
SNRPD2	-16.5835	29.4602	-8.61925	6.14303e-15	6.9874e-13	17.7536
RPS6	-17.4438	16.6907	-14.7888	9.23759e-32	4.29769e-28	56.4379
CD74	-17.7037	9.90542	-11.0223	2.20239e-21	9.70332e-19	32.5372
RPS2	-17.9615	41.7925	-5.09786	9.58291e-07	1.77889e-05	-0.839261
S100A6	-27.4284	33.0076	-6.93478	9.46743e-11	4.54515e-09	8.203
CFL1	-28.9208	35.7453	-11.1451	1.01326e-21	5.03823e-19	33.3123
ACTB	-43.461	86.0029	-5.22497	5.354e-07	1.06244e-05	-0.273173
